# Understanding water conservation vs. profligation traits in vegetable legumes through a physio-transcriptomic-functional approach

**DOI:** 10.1101/2022.10.01.510433

**Authors:** Pingping Fang, Ting Sun, Arun Kumar Pandey, Libo Jiang, Xinyang Wu, Yannan Hu, Shiping Cheng, Xiaofang Li, Pei Xu

## Abstract

Vegetable soybean and cowpea are related warm-season legumes showing contrasting leaf water use behaviors under similar root drought stresses, whose mechanisms are not well understood. Here we conducted an integrative phenomic-transcriptomic study on the two crops grown in a feedback irrigation system that enabled precise control of soil water contents. Continuous transpiration rate monitoring demonstrated that cowpea used water more conservatively under earlier soil drought stages, but tended to maintain higher transpiration under prolonged drought. Interestingly, we observed a soybean-specific transpiration rate increase accompanied by phase shift under moderate soil drought. Time-series transcriptomic analysis suggested a dehydration avoidance mechanism of cowpea at early soil drought stage, in which the *VuHAI3* and *VuTIP2;3* genes were suggested to be involved. Multifactorial gene clustering analysis revealed different responsiveness of genes to drought, time of day and their interactions between the two crops, which involved species-dependent regulation of the core clock genes. Gene network analysis identified two co-expression modules each associated with transpiration rate in cowpea and soybean, including a pair of negatively-correlated modules between species. Module hub genes, including the ABA-degrading gene *GmCYP707A4* and the trehalose-phosphatase/synthase gene *VuTPS9* were identified. Inter-modular network analysis revealed putative co-players of the hub genes. Transgenic analyses verified the role of *VuTPS9* in regulating transpiration rate under osmotic stresses. These findings propose that species-specific transcriptomic reprograming in leaves of the two crops suffering similar soil drought was not only a result of the different drought resistance level, but a cause of it.
