## Supplemental Table 1 for "Understanding water conservation vs. profligation traits in vegetable legumes through a physio-transcriptomic-functional approach"

### Sheet: Supplemental Table S1
Supplemental Table S1. The irrigation settings for the two species.
Date	Soybean	Cowpea
2019-10-29	Full irrigation	Full irrigation
2019-10-30	0.5	0.5
2019-10-31	0.5	0.7
2019-11-01	0.3	0.7
2019-11-02	0.3	0.7
2019-11-03	0.3	0.7
2019-11-04	0.15	0.5
2019-11-05	0.15	0.3
2019-11-06	0.15	0.3
2019-11-07	0	0
2019-11-08	Full irrigation	Full irrigation
Note: The daily adjustment of the irrigation pattern on evening started on 29 Oct 2019 after 8.00 pm.The % represents the percent of water used for irrigation the previous day.
