## Supplemental Table 2 for "Understanding water conservation vs. profligation traits in vegetable legumes through a physio-transcriptomic-functional approach"

### Sheet: Supplemental Table S2
Supplemental Table S2. Summary of the sequence data generated from 72 RNA libraries through Illumina sequencing.
S.No	species	Treatment	Time points	Sample_ID	Total_Reads	Total_Bases	Q20%	Q30%	Clean-reads	Mapped-reads	Mapped-rate(%)
1	Soybean	Well watered	6 am	B03-6-1	40077698	6011654700	97.54	92.68	38262070	35973998	94.02
2				B03-6-2	41385462	6207819300	97.58	92.72	39416514	37358971	94.78
3				B03-6-3	52634442	7895166300	97.81	93.21	50296596	47746558	94.93
4			12 pm	B03-12-1	53556118	8033417700	97.91	93.86	51249346	48876501	95.37
5				B03-12-2	40899296	6134894400	97.69	92.92	38930304	37112258	95.33
6				B03-12-3	48511166	7276674900	97.9	93.43	46550180	44446111	95.48
7			4 pm	B03-16-1	38152680	5722902000	96.69	91.69	35540764	33326574	93.77
8				B03-16-2	47289706	7093455900	95.17	89.55	38470854	35550916	92.41
9				B03-16-3	50272248	7540837200	96.09	90.65	44615830	41238411	92.43
10		Moderate soil drought	6 am	A05-6-1	42347702	6352155300	97.63	92.84	40194046	38357178	95.43
11				A05-6-2	43321722	6498258300	97.56	92.71	41075564	39198410	95.43
12				A05-6-3	38213826	5732073900	97.57	92.73	36020590	34424877	95.57
13			12 pm	A05-12-1	48656230	7298434500	97.67	93.03	45937502	43815189	95.38
14				A05-12-2	40117094	6017564100	97.58	92.78	37645388	35917464	95.41
15				A05-12-3	54232306	8134845900	97.63	92.94	51596046	49253585	95.46
16			4 pm	A05-16-1	40003998	6000599700	96.53	91.42	37190702	35000169	94.11
17				A05-16-2	40388778	6058316700	96.19	90.72	37265600	35007304	93.94
18				A05-16-3	60978616	9146792400	96.65	91.67	54149202	50088011	92.5
19		Severe soil drought	6 am	A07-6-1	40459720	6068958000	97.61	92.93	37692940	35928910	95.32
20				A07-6-2	45058194	6758729100	97.62	93.43	42449136	40475251	95.35
21				A07-6-3	50918834	7637825100	97.36	92.39	47897176	45555004	95.11
22			12 pm	A07-12-1	54999270	8249890500	97.67	93.1	51654928	49108340	95.07
23				A07-12-2	47652980	7147947000	97.52	92.81	44948490	42719044	95.04
24				A07-12-3	42110868	6316630200	97.4	92.51	39473108	37428401	94.82
25			4 pm	A07-16-1	41481746	6222261900	96.09	90.61	37367344	34815154	93.17
26				A07-16-2	56449590	8467438500	96.88	92.13	51678708	48696846	94.23
27				A07-16-3	50634322	7595148300	96.66	91.75	43929312	41280374	93.97
28		Recovery	6 am	B09-6-1	42289218	6343382700	97.19	91.9	40216710	38073159	94.67
29				B09-6-2	47567720	7135158000	97.38	92.33	44990992	42642462	94.78
30				B09-6-3	44561168	6684175200	97.37	92.32	42656116	40467857	94.87
31			12 pm	B09-12-1	41607992	6241198800	97.55	92.71	39747390	37990555	95.58
32				B09-12-2	44112788	6616918200	97.58	92.94	41987228	40190174	95.72
33				B09-12-3	47071246	7060686900	97.53	92.65	44290352	42461160	95.87
34			4 pm	B09-16	64508846	9676326900	96.46	91.62	57052810	52962123	92.83
35				B09-16-2	53603134	8040470100	96.96	92.32	50084838	46709119	93.26
36				B09-16-3	56968748	8545312200	96.72	91.97	50123708	46329343	92.43
37	Cowpea	Well watered	6 am	C02-6-1	39341894	5901284100	97.19	92.31	35407770	34037489	96.13
38				C02-6-2	50716304	7607445600	97.49	93.38	47254794	45298445	95.86
39				C02-6-3	57901104	8685165600	97.45	93.33	53407828	51346285	96.14
40			12 pm	C02-12-1	56106182	8415927300	97.5	93.51	52251392	49994131	95.68
41				C02-12-2	48410178	7261526700	97.41	93.31	45024938	43151900	95.84
42				C02-12-3	44067722	6610158300	97.23	92.28	41030452	39381027	95.98
43			4 pm	C02-16-1	45807608	6871141200	96.27	91.33	40009338	38560999	96.38
44				C02-16-2	53779382	8066907300	96.81	92.06	47811484	46262391	96.76
45				C02-16-3	70606968	10591045200	97.2	92.74	64247964	62024984	96.54
46		Moderate soil drought	6 am	B17-6-1	61224234	9183635100	97.42	93.31	55639378	53547337	96.24
47				B17-6-2	48203878	7230581700	97.3	93.14	43859452	42140161	96.08
48				B17-6-3	47677280	7151592000	97.38	92.56	44227598	42701745	96.55
49			12 pm	B17-12-1	40620904	6093135600	97.24	92.27	37448488	35606022	95.08
50				B17-12-2	41481808	6222271200	97.16	92.12	38107798	36293866	95.24
51				B17-12-3	45062506	6759375900	97.44	93.35	40984528	39086944	95.37
52			4 pm	B17-16-1	40431286	6064692900	96.38	91.5	35689824	34454956	96.54
53				B17-16-2	49296606	7394490900	96.59	91.75	43335118	41749052	96.34
54				B17-16-3	57591468	8638720200	96.99	92.42	53698824	51958982	96.76
55		Severe soil drought	6 am	C06-6-1	66787896	10018184400	97.47	93.13	63369328	61442900	96.96
56				C06-6-2	51507116	7726067400	97.59	93.37	48652112	47192548	97
57				C06-6-3	40533234	6079985100	97.02	91.54	38510238	37381888	97.07
58			12 pm	C06-12-1	54506632	8175994800	97.72	93.63	52068266	50568699	97.12
59				C06-12-2	40135672	6020350800	97.34	92.24	37883490	36735620	96.97
60				C06-12-3	43553470	6533020500	97.14	91.84	41522084	40247356	96.93
61			4 pm	C06-16-1	38844578	5826686700	96.67	91.95	34306342	32951241	96.05
62				C06-16-2	41931502	6289725300	96.49	91.34	38500142	37283537	96.84
63				C06-16-3	44258672	6638800800	95.78	89.99	38992084	37564973	96.34
64		Recovery	6 am	D07-6-1	45734044	6860106600	96.93	91.44	40563730	39022308	96.2
65				D07-6-2	46484912	6972736800	97.03	91.42	40990304	39551544	96.49
66				D07-6-3	48131630	7219744500	96.99	91.4	42554760	41197263	96.81
67			12 pm	D07-12-1	38123344	5718501600	97.13	91.69	34250090	33318487	97.28
68				D07-12-2	43839522	6575928300	96.37	90.01	39422286	38318461	97.2
69				D07-12-3	44406850	6661027500	97	91.44	40153080	38972579	97.06
70			4 pm	D07-16-1	44941592	6741238800	95.43	89.56	39549854	37568406	94.99
71				D07-16-2	45748380	6862257000	96.37	91.24	41387272	39740058	96.02
72				D07-16-3	44394086	6659112900	96.51	91.38	40641138	38710683	95.25
