## Supplemental Table 3 for "Understanding water conservation vs. profligation traits in vegetable legumes through a physio-transcriptomic-functional approach"

### Sheet: Supplemental Table S3
Supplemental Table S3. Top 10 up- and downregulated genes in each comparison.
			Cowpea								Soybean
Gene	Log2 (FC)	FDR	Annotation-JGI	Annotation-NR	Comparision	Up/Down		Gene	Log2 (FC)	FDR	Annotation-JGI	Annotation-NR	Comparision	Up/Down
Vigun08g081100	3.33	0.000444198	HAI3; highly ABA-induced PP2C gene 3	protein phosphatase 2C	MD-6 am vs WW-6 am	Up		Glyma.10G026100	11.4957	2.08573e-11	uncharacterized protein LOC100800052	_	MD-6 vs CK-6	Up
Vigun03g315300	11.345	0.000200635	_	hypothetical protein DEO72_LG2g1287	MD-6 am vs WW-6 am	Up		Glyma.17G068900	11.5237	2.20212e-13	hypothetical protein GLYMA_17G068900	_	MD-6 vs CK-6	Up
Vigun06g118100	4.07	0.000320323	ATLTL1,LTL1; Li-tolerant lipase 1	GDSL esterase/lipase LTL1-like	MD-6 am vs WW-6 am	Up		Glyma.10G056000	11.5828	5.26704e-14	auxin-responsive protein SAUR32	SAUR-like auxin-responsive protein family	MD-6 vs CK-6	Up
Vigun10g104400	9.571	0.000185594	ATR4,CYP83B1,RED1,RNT1,SUR2; cytochrome P450, family 83, subfamily B, polypeptide 1	cytochrome P450	MD-6 am vs WW-6 am	Up		Glyma.01G132600	11.6593	2.44246e-13	uncharacterized protein LOC100499726 precursor	lipid transfer protein 1	MD-6 vs CK-6	Up
Vigun03g448400	18.355	1.60009e-05	CYP77B1; cytochrome P450, family 77, subfamily B, polypeptide 1	cytochrome P450 77A1	MD-6 am vs WW-6 am	Up		Glyma.17G228451	11.804	0.000153798	_	_	MD-6 vs CK-6	Up
Vigun11g125600	77.716	6.03686e-06	Pollen Ole e 1 allergen and extensin family protein	uncharacterized protein LOC114168963	MD-6 am vs WW-6 am	Up		Glyma.04G024400	11.9237	4.26281e-13	uncharacterized protein LOC100795140 precursor	GAST1 protein homolog 1	MD-6 vs CK-6	Up
Vigun10g020100	6.481	2.97251e-06	CER1; Fatty acid hydroxylase superfamily	very-long-chain aldehyde decarbonylase CER1-like	MD-6 am vs WW-6 am	Up		Glyma.02G235900	12.5676	6.47453e-20	expansin-A8	expansin A8	MD-6 vs CK-6	Up
Vigun09g194100	99.203	5.10168e-10	ATHS1,HS1; heat stable protein 1	Stress responsive alpha-beta barrel	MD-6 am vs WW-6 am	Up		Glyma.08G289300	12.7908	6.15194e-11	hypothetical protein GLYMA_08G289300	ILI1 binding bHLH 1	MD-6 vs CK-6	Up
Vigun01g150400	80.094	2.45015e-10	glycine-rich protein	hypothetical protein DEO72_LG6g2536	MD-6 am vs WW-6 am	Up		Glyma.15G144000	13.2044	2.42063e-21	transcription repressor MYB6	myb domain protein 111	MD-6 vs CK-6	Up
Vigun05g089600	126.539	2.06116e-15	LTP4; lipid transfer protein 4	non-specific lipid-transfer protein 1-like	MD-6 am vs WW-6 am	Up		Glyma.11G238000	14.0495	3.95094e-22	uncharacterized protein LOC100778653	Heavy metal transport/detoxification superfamily protein	MD-6 vs CK-6	Up
Vigun04g000500	-4.95749	3.95685e-11	CAS1; cycloartenol synthase 1	LOW QUALITY PROTEIN: lupeol synthase-like	MD-6 am vs WW-6 am	Down		Glyma.11G148500	-10.1641	7.63128e-12	fasciclin-like arabinogalactan protein 12	FASCICLIN-like arabinogalactan-protein 11	MD-6 vs CK-6	Down
Vigun02g106000	-4.23453	2.54468e-08	_	uncharacterized protein LOC106777397	MD-6 am vs WW-6 am	Down		Glyma.02G228100	-8.79872	1.25185e-29	asparagine synthetase-like protein	glutamine-dependent asparagine synthase 1	MD-6 vs CK-6	Down
Vigun07g296000	-3.95735	5.75405e-08	ATTPS03,TPS03; terpene synthase 03	isoprene synthase	MD-6 am vs WW-6 am	Down		Glyma.13G084000	-6.84637	7.36133e-22	putative nitrate reductase 1	nitrate reductase 1	MD-6 vs CK-6	Down
Vigun02g164600	-3.84919	2.49816e-06	ATTIP2;3,DELTA-TIP3,TIP2;3; tonoplast intrinsic protein 2;3	aquaporin TIP	MD-6 am vs WW-6 am	Down		Glyma.02G282300	-6.29004	2.1886e-19	hypothetical protein GLYMA_02G282300	_	MD-6 vs CK-6	Down
Vigun02g107600	-3.70292	1.85175e-06	Long-chain fatty alcohol dehydrogenase family protein	choline dehydrogenase	MD-6 am vs WW-6 am	Down		Glyma.10G137200	-5.61014	7.30531e-16	hypothetical protein GLYMA_10G137200	RAD-like 3	MD-6 vs CK-6	Down
Vigun08g153400	-3.68349	4.76149e-07	Subtilisin-like serine endopeptidase family protein	cucumisin-like	MD-6 am vs WW-6 am	Down		Glyma.19G089800	-5.39185	2.10777e-15	chloride channel protein CLC-b isoform X1	chloride channel B	MD-6 vs CK-6	Down
Vigun09g170600	-3.5609	9.57315e-07	GNR1,NIA1,NR1; nitrate reductase 1	nitrate reductase	MD-6 am vs WW-6 am	Down		Glyma.10G159700	-4.86347	5.47186e-14	cysteine synthase	cysteine synthase D1	MD-6 vs CK-6	Down
Vigun01g029000	-3.19999	2.10165e-05	_	hypothetical protein DEO72_LG6g354	MD-6 am vs WW-6 am	Down		Glyma.07G212800	-4.82361	6.17566e-14	ferredoxin--nitrite reductase, chloroplastic isoform X1	nitrite reductase 1	MD-6 vs CK-6	Down
Vigun01g022800	-3.06947	4.12469e-05	MLP28; MLP-like protein 28	MLP-like protein 28	MD-6 am vs WW-6 am	Down		Glyma.13G242500	-4.73658	1.47192e-12	hypothetical protein glysoja_014318	_	MD-6 vs CK-6	Down
Vigun04g064900	-3.00645	8.67406e-05	AGL8,FUL; AGAMOUS-like 8	truncated transcription factor CAULIFLOWER A-like isoform X1	MD-6 am vs WW-6 am	Down		Glyma.05G191000	-4.64668	7.61689e-11	uncharacterized protein LOC100776921	chloroplastic NIFS-like cysteine desulfurase	MD-6 vs CK-6	Down
Vigun08g168900	12.0667	9.75701e-38	Glycine-rich protein family	uncharacterized protein LOC114195145	MD-12 pm vs WW-12 pm	Up		Glyma.07G096700	11.4605	2.2929e-18	non-specific lipid-transfer protein 2-like	Bifunctional inhibitor/lipid-transfer protein/seed storage 2S albumin superfamily protein	MD-12 vs CK-12	Up
Vigun08g095200	12.3478	1.18578e-09	_	_	MD-12 pm vs WW-12 pm	Up		Glyma.11G004700	11.7511	3.21298e-15	putative cupredoxin superfamily protein precursor	Cupredoxin superfamily protein	MD-12 vs CK-12	Up
Vigun05g166000	12.4135	4.69829e-24	LBD25; LOB domain-containing protein 25	LOB domain-containing protein 25-like isoform X2	MD-12 pm vs WW-12 pm	Up		Glyma.19G014500	11.7511	6.06312e-17	metalloendoproteinase 1	Matrixin family protein	MD-12 vs CK-12	Up
Vigun03g129100	12.7291	4.71683e-27	ABCG11,ATWBC11,COF1,DSO,WBC11; white-brown complex homolog protein 11	ABC transporter G family member 11-like	MD-12 pm vs WW-12 pm	Up		Glyma.13G081000	11.9676	1.89214e-19	WAT1-related protein At1g44800	nodulin MtN21 /EamA-like transporter family protein	MD-12 vs CK-12	Up
Vigun10g011400	12.9864	1.36038e-25	AtPLAIVA,PLA IVA,PLP1; Acyl transferase/acyl hydrolase/lysophospholipase superfamily protein	patatin-like protein 3	MD-12 pm vs WW-12 pm	Up		Glyma.15G011000	12.0356	1.64858e-19	hypothetical protein GLYMA_15G011000	Protein of unknown function, DUF642	MD-12 vs CK-12	Up
Vigun05g245800	13.2125	8.60588e-17	_	uncharacterized protein LOC114183129	MD-12 pm vs WW-12 pm	Up		Glyma.07G114200	12.056	7.08371e-22	protein ECERIFERUM 1 isoform X1	Fatty acid hydroxylase superfamily	MD-12 vs CK-12	Up
Vigun09g264100	13.6858	1.28512e-30	ATPLT5,ATPMT5,PMT5; polyol/monosaccharide transporter 5	MFS transporter	MD-12 pm vs WW-12 pm	Up		Glyma.13G319700	12.2396	2.43806e-22	GABA transporter 1	Transmembrane amino acid transporter family protein	MD-12 vs CK-12	Up
Vigun11g031100	13.8517	4.97125e-25	MLP43; MLP-like protein 43	hypothetical protein DEO72_LG3g381	MD-12 pm vs WW-12 pm	Up		Glyma.08G148400	12.4899	3.0321e-12	uncharacterized protein LOC100306484	_	MD-12 vs CK-12	Up
Vigun08g107400	14.1266	1.2094e-31	Eukaryotic aspartyl protease family protein	aspartyl protease AED3-like	MD-12 pm vs WW-12 pm	Up		Glyma.01G035500	12.7364	1.39709e-10	hypothetical protein GLYMA_01G035500	_	MD-12 vs CK-12	Up
Vigun10g073100	15.1867	4.03706e-36	GDSL-like Lipase/Acylhydrolase superfamily protein	zeta-carotene desaturase	MD-12 pm vs WW-12 pm	Up		Glyma.12G225700	13.9628	1.40371e-13	_	_	MD-12 vs CK-12	Up
Vigun07g112200	-13.4082	5.58041e-23	ATIPT3,IPT3; isopentenyltransferase 3	adenylate isopentenyltransferase 3, chloroplastic	MD-12 pm vs WW-12 pm	Down		Glyma.11G148500	-12.1378	1.72015e-19	fasciclin-like arabinogalactan protein 12	FASCICLIN-like arabinogalactan-protein 11	MD-12 vs CK-12	Down
Vigun05g147400	-13.3084	1.35247e-18	_	hypothetical protein VIGAN_04216100	MD-12 pm vs WW-12 pm	Down		Glyma.13G327300	-11.9652	4.68994e-20	fasciclin-like arabinogalactan protein 11	FASCICLIN-like arabinogalactan-protein 11	MD-12 vs CK-12	Down
Vigun06g192200	-12.5042	1.07808e-21	Cysteine proteinases superfamily protein	zingipain-1-like	MD-12 pm vs WW-12 pm	Down		Glyma.11G148700	-11.9584	1.02865e-18	fasciclin-like arabinogalactan protein 12	FASCICLIN-like arabinogalactan-protein 12	MD-12 vs CK-12	Down
Vigun06g224100	-12.2197	3.11952e-20	Peroxidase superfamily protein	cationic peroxidase 2-like	MD-12 pm vs WW-12 pm	Down		Glyma.12G070000	-11.7515	1.10575e-18	fasciclin-like arabinogalactan protein 12	FASCICLIN-like arabinogalactan-protein 11	MD-12 vs CK-12	Down
Vigun06g087100	-11.3707	1.21016e-13	Bifunctional inhibitor/lipid-transfer protein/seed storage 2S albumin superfamily protein	hypothetical protein DEO72_LG1g1534	MD-12 pm vs WW-12 pm	Down		Glyma.06G205500	-11.1364	3.50996e-17	COBRA-like protein 4	COBRA-like extracellular glycosyl-phosphatidyl inositol-anchored protein family	MD-12 vs CK-12	Down
Vigun09g157200	-10.7671	4.22561e-14	_	hypothetical protein DEO72_LG11g2689	MD-12 pm vs WW-12 pm	Down		Glyma.12G069700	-10.7734	1.10332e-14	hypothetical protein GLYMA_12G069700	FASCICLIN-like arabinogalactan-protein 11	MD-12 vs CK-12	Down
Vigun06g128300	-10.7432	4.58761e-11	_	hypothetical protein DEO72_LG1g1115	MD-12 pm vs WW-12 pm	Down		Glyma.12G069900	-10.6582	1.47973e-14	fasciclin-like arabinogalactan precursor	FASCICLIN-like arabinogalactan-protein 11	MD-12 vs CK-12	Down
Vigun03g173300	-10.3313	2.99582e-13	alpha/beta-Hydrolases superfamily protein	phospholipase A1-IIgamma-like	MD-12 pm vs WW-12 pm	Down		Glyma.01G215151	-10.285	0.000254812	_	_	MD-12 vs CK-12	Down
Vigun01g125500	-10.1968	4.57121e-12	ATPA2,PA2; peroxidase 2	peroxidase	MD-12 pm vs WW-12 pm	Down		Glyma.12G069601	-10.2633	3.24582e-12	fasciclin-like arabinogalactan protein 11	FASCICLIN-like arabinogalactan-protein 11	MD-12 vs CK-12	Down
Vigun08g121300	-6.6894	3.34998e-21	ASN1,AT-ASN1,DIN6; glutamine-dependent asparagine synthase 1	asparagine synthetase	MD-12 pm vs WW-12 pm	Down		Glyma.02G228100	-8.87373	3.8781e-28	asparagine synthetase-like protein	glutamine-dependent asparagine synthase 1	MD-12 vs CK-12	Down
Vigun03g425300	4.0174	4.75418e-07	Thioredoxin superfamily protein	glutaredoxin 3	MD-4 pm vs WW-4 pm	Up		Glyma.06G295400	5.92307	8.16501e-14	uncharacterized protein LOC100305963	_	MD-16 vs CK-16	Up
Vigun10g065000	4.11355	1.19196e-07	ATCYS6,ATCYSB,CYSB; cystatin B	multicystatin-like	MD-4 pm vs WW-4 pm	Up		Glyma.13G365300	7.56648	1.04887e-20	uncharacterized protein LOC100785496	Tetratricopeptide repeat (TPR)-like superfamily protein	MD-16 vs CK-16	Up
Vigun10g065100	4.30215	3.1349e-08	ATCYS6,ATCYSB,CYSB; cystatin B	multicystatin-like	MD-4 pm vs WW-4 pm	Up		Glyma.12G224100	10.6067	5.24098e-06	hypothetical protein GLYMA_12G224100	_	MD-16 vs CK-16	Up
Vigun01g165300	4.41848	2.99782e-08	UGT73C1; UDP-glucosyl transferase 73C1	UDP-glycosyltransferase 73C1-like	MD-4 pm vs WW-4 pm	Up		Glyma.11G094902	10.6809	0.000410561	glucan endo-1,3-beta-glucosidase-like	_	MD-16 vs CK-16	Up
Vigun05g067900	4.55999	4.93071e-09	_	Proteinase inhibitor I12	MD-4 pm vs WW-4 pm	Up		Glyma.05G099300	10.7333	1.17966e-11	uncharacterized protein LOC100526951 precursor	_	MD-16 vs CK-16	Up
Vigun05g143200	4.90921	5.00763e-10	ATDR4,DR4; drought-repressed 4	Kunitz inhibitor ST1-like	MD-4 pm vs WW-4 pm	Up		Glyma.08G348250	10.7364	0.00974273	_	_	MD-16 vs CK-16	Up
Vigun05g143900	4.95998	2.39333e-10	ATDR4,DR4; drought-repressed 4	Kunitz inhibitor ST1-like	MD-4 pm vs WW-4 pm	Up		Glyma.19G146800	11.041	2.56264e-16	3,9-dihydroxypterocarpan 6A-monooxygenase	cytochrome P450, family 93, subfamily D, polypeptide 1	MD-16 vs CK-16	Up
Vigun06g084000	5.18448	3.44774e-10	HXXXD-type acyl-transferase family protein	spermidine coumaroyl-CoA acyltransferase-like	MD-4 pm vs WW-4 pm	Up		Glyma.15G180100	11.5337	6.93445e-08	hypothetical protein GLYMA_15G180100	_	MD-16 vs CK-16	Up
Vigun01g010600	5.54819	2.05106e-12	NmrA-like negative transcriptional regulator family protein	isoflavone reductase	MD-4 pm vs WW-4 pm	Up		Glyma.09G277800	11.6133	1.74757e-16	hypothetical protein GLYMA_09G277800	Peroxidase superfamily protein	MD-16 vs CK-16	Up
Vigun03g098500	6.45889	3.34834e-15	XBCP3; xylem bark cysteine peptidase 3	P34 probable thiol protease-like	MD-4 pm vs WW-4 pm	Up		Glyma.04G230400	11.7089	2.89131e-12	hypothetical protein glysoja_027801	_	MD-16 vs CK-16	Up
Vigun05g276500	-4.5893	3.13151e-09	PLDALPHA4,PLDEPSILON; phospholipase D alpha 4	phospholipase D	MD-4 pm vs WW-4 pm	Down		Glyma.01G209500	-13.8736	2.36299e-26	probable pectinesterase 68	Pectin lyase-like superfamily protein	MD-16 vs CK-16	Down
Vigun06g041000	-4.27444	4.91053e-10	PDF1; protodermal factor 1	protodermal factor 1-like isoform X2	MD-4 pm vs WW-4 pm	Down		Glyma.01G095500	-13.1118	1.42615e-25	Transcription factor bHLH71	basic helix-loop-helix (bHLH) DNA-binding superfamily protein	MD-16 vs CK-16	Down
Vigun08g056200	-4.20713	7.45213e-09	TED7; tracheary element differentiation-related 7	hypothetical protein DEO72_LG7g673	MD-4 pm vs WW-4 pm	Down		Glyma.01G112400	-12.8713	6.14549e-23	hypothetical protein GLYMA_01G112400	cytochrome P450, family 94, subfamily B, polypeptide 3	MD-16 vs CK-16	Down
Vigun02g130300	-3.17698	4.41776e-06	LAC11; laccase 11	laccase-11-like	MD-4 pm vs WW-4 pm	Down		Glyma.10G021700	-12.7963	1.67232e-18	uncharacterized protein LOC100527115 precursor	arabinogalactan protein 26	MD-16 vs CK-16	Down
Vigun01g150400	-3.12275	4.39256e-06	glycine-rich protein	hypothetical protein DEO72_LG6g2536	MD-4 pm vs WW-4 pm	Down		Glyma.03G104800	-12.4627	5.59397e-22	hydroquinone glucosyltransferase	UDP-Glycosyltransferase superfamily protein	MD-16 vs CK-16	Down
Vigun07g221200	-3.11294	9.12162e-06	ABC-2 type transporter family protein	ABC transporter G family member 8	MD-4 pm vs WW-4 pm	Down		Glyma.11G185100	-12.4559	2.80632e-22	fatty acyl-CoA reductase 3	Jojoba acyl CoA reductase-related male sterility protein	MD-16 vs CK-16	Down
Vigun03g133700	-2.9576	1.86686e-05	ATBXL4,XYL4; beta-D-xylosidase 4	beta-xylosidase/alpha-L-arabinofuranosidase 2-like	MD-4 pm vs WW-4 pm	Down		Glyma.13G358000	-12.2392	5.59574e-19	uncharacterized protein LOC100810429	_	MD-16 vs CK-16	Down
Vigun08g194500	-2.8859	2.91258e-05	PDF1; protodermal factor 1	protodermal factor 1-like	MD-4 pm vs WW-4 pm	Down		Glyma.02G016500	-12.0241	2.58618e-21	pectinesterase	Plant invertase/pectin methylesterase inhibitor superfamily	MD-16 vs CK-16	Down
Vigun07g192200	-2.74529	0.000169458	CYP76C4; cytochrome P450, family 76, subfamily C, polypeptide 4	Cytochrome P450	MD-4 pm vs WW-4 pm	Down		Glyma.08G148400	-11.944	2.99883e-10	uncharacterized protein LOC100306484	_	MD-16 vs CK-16	Down
Vigun06g056300	-2.67194	0.000509588	UDP-Glycosyltransferase superfamily protein	UDP-glucosyl transferase 73C	MD-4 pm vs WW-4 pm	Down		Glyma.12G208400	-11.7763	2.61663e-21	transcription factor bZIP58	Basic-leucine zipper (bZIP) transcription factor family protein	MD-16 vs CK-16	Down
Vigun09g233200	5.73489	1.59006e-10	ARM-repeat/Tetratricopeptide repeat (TPR)-like protein	uncharacterized protein LOC114162901	SD-6 am vs WW-6 am	Up		Glyma.08G118100	11.102	8.5341e-12	uncharacterized protein LOC100814945	_	SD-6 vs CK-6	Up
Vigun05g143600	5.93302	3.90629e-14	ATDR4,DR4; drought-repressed 4	Kunitz inhibitor ST1-like	SD-6 am vs WW-6 am	Up		Glyma.01G132600	11.1053	9.10345e-11	uncharacterized protein LOC100499726 precursor	lipid transfer protein 1	SD-6 vs CK-6	Up
Vigun01g150400	7.33434	3.04717e-20	glycine-rich protein	hypothetical protein DEO72_LG6g2536	SD-6 am vs WW-6 am	Up		Glyma.11G235700	11.3812	1.1815e-15	putative protein TPRXL isoform X1	_	SD-6 vs CK-6	Up
Vigun05g089600	7.79314	9.94046e-22	LTP4; lipid transfer protein 4	non-specific lipid-transfer protein 1-like	SD-6 am vs WW-6 am	Up		Glyma.14G038550	11.5846	2.52836e-05	_	_	SD-6 vs CK-6	Up
Vigun08g168900	8.56504	5.68624e-22	Glycine-rich protein family	uncharacterized protein LOC114195145	SD-6 am vs WW-6 am	Up		Glyma.03G252800	11.6214	1.98166e-15	GDSL esterase/lipase At5g18430	GDSL-like Lipase/Acylhydrolase superfamily protein	SD-6 vs CK-6	Up
Vigun07g062900	10.3163	6.81053e-12	_	uncharacterized protein LOC114190808	SD-6 am vs WW-6 am	Up		Glyma.10G071600	11.6673	7.66647e-14	cupin family protein precursor	RmlC-like cupins superfamily protein	SD-6 vs CK-6	Up
Vigun03g020400	10.9031	6.24243e-11	_	hypothetical protein DEO72_LG2g5649	SD-6 am vs WW-6 am	Up		Glyma.10G042500	11.7406	1.4028e-16	GDSL esterase/lipase At4g28780	GDSL-like Lipase/Acylhydrolase superfamily protein	SD-6 vs CK-6	Up
Vigun10g045500	10.9544	5.15284e-09	_	hypothetical protein DEO72_LG8g2938	SD-6 am vs WW-6 am	Up		Glyma.09G046200	11.8292	6.12225e-15	nuclear transcription factor Y subunit B-5 isoform X2	nuclear factor Y, subunit B5	SD-6 vs CK-6	Up
Vigun09g012500	11.0033	2.09622e-11	_	hypothetical protein DEO72_LG11g276	SD-6 am vs WW-6 am	Up		Glyma.02G286900	12.0817	1.8057e-15	uncharacterized protein LOC100306089	phy rapidly regulated 2	SD-6 vs CK-6	Up
Vigun07g196700	11.6814	1.8463e-12	AWPM-19-like family protein	AWPM-19-like	SD-6 am vs WW-6 am	Up		Glyma.02G235900	13.5402	2.86207e-23	expansin-A8	expansin A8	SD-6 vs CK-6	Up
Vigun11g182600	-3.96188	1.4226e-09	SAUR-like auxin-responsive protein family	SAUR family protein	SD-6 am vs WW-6 am	Down		Glyma.10G137200	-16.2135	2.06739e-27	hypothetical protein GLYMA_10G137200	RAD-like 3	SD-6 vs CK-6	Down
Vigun02g091100	-3.90827	3.84475e-09	_	_	SD-6 am vs WW-6 am	Down		Glyma.10G137300	-16.0096	7.88017e-27	hypothetical protein GLYMA_10G137300	_	SD-6 vs CK-6	Down
Vigun07g116800	-3.8099	1.53046e-08	Thioredoxin superfamily protein	Glutaredoxin-C11	SD-6 am vs WW-6 am	Down		Glyma.13G249500	-14.6168	1.18962e-23	hypothetical protein GLYMA_13G249500	_	SD-6 vs CK-6	Down
Vigun04g131200	-3.80476	3.88511e-09	AB140,CAB1,CAB140,LHCB1.3; chlorophyll A/B binding protein 1	chlorophyll a-b binding protein of LHCII type 1-like	SD-6 am vs WW-6 am	Down		Glyma.18G192450	-13.5476	4.58622e-23	_	_	SD-6 vs CK-6	Down
Vigun06g109300	-3.68977	1.5671e-08	HXXXD-type acyl-transferase family protein	shikimate O-hydroxycinnamoyltransferase	SD-6 am vs WW-6 am	Down		Glyma.16G151000	-13.0536	4.33715e-19	flowering locus T-like protein 2b	PEBP (phosphatidylethanolamine-binding protein) family protein	SD-6 vs CK-6	Down
Vigun04g129200	-3.63699	1.32429e-08	AB140,CAB1,CAB140,LHCB1.3; chlorophyll A/B binding protein 1	light-harvesting complex II chlorophyll a/b binding protein 1	SD-6 am vs WW-6 am	Down		Glyma.03G145600	-12.6872	4.52029e-23	peroxidase A2	peroxidase 2	SD-6 vs CK-6	Down
Vigun04g129000	-3.52258	3.33845e-08	AB140,CAB1,CAB140,LHCB1.3; chlorophyll A/B binding protein 1	light-harvesting complex II chlorophyll a/b binding protein 1	SD-6 am vs WW-6 am	Down		Glyma.12G068900	-12.4552	6.08268e-21	fasciclin-like arabinogalactan protein 11	FASCICLIN-like arabinogalactan-protein 11	SD-6 vs CK-6	Down
Vigun04g129500	-3.48682	4.48648e-08	AB140,CAB1,CAB140,LHCB1.3; chlorophyll A/B binding protein 1	light-harvesting complex II chlorophyll a/b binding protein 1	SD-6 am vs WW-6 am	Down		Glyma.13G216200	-12.2442	2.33722e-18	monothiol glutaredoxin-S10	Glutaredoxin family protein	SD-6 vs CK-6	Down
Vigun10g164800	-3.4808	4.41385e-08	ATGER1,GER1,GLP1; germin-like protein 1	Germin	SD-6 am vs WW-6 am	Down		Glyma.15G096700	-12.1476	1.45096e-12	monothiol glutaredoxin-S10	Glutaredoxin family protein	SD-6 vs CK-6	Down
Vigun09g155400	-3.44303	6.87446e-08	nodulin MtN21 /EamA-like transporter family protein	WAT1-related protein	SD-6 am vs WW-6 am	Down		Glyma.12G069400	-12.0643	1.02665e-19	putative fasciclin-like arabinogalactan precursor	FASCICLIN-like arabinogalactan-protein 11	SD-6 vs CK-6	Down
Vigun09g237200	5.25776	6.85637e-13	HXXXD-type acyl-transferase family protein	uncharacterized acetyltransferase At3g50280-like	SD-12 pm vs WW-12 pm	Up		Glyma.18G019300	11.9043	5.2918e-20	heavy metal-associated isoprenylated plant protein 23	Heavy metal transport/detoxification superfamily protein	SD-12 vs CK-12	Up
Vigun06g170000	5.37018	3.00749e-13	_	_	SD-12 pm vs WW-12 pm	Up		Glyma.11G179100	12.0528	9.31417e-22	aluminum-activated malate transporter 2	Aluminium activated malate transporter family protein	SD-12 vs CK-12	Up
Vigun10g098200	5.96052	9.98587e-16	LTP3; lipid transfer protein 3	non-specific lipid-transfer protein 1-like	SD-12 pm vs WW-12 pm	Up		Glyma.10G042500	12.1084	3.73745e-20	GDSL esterase/lipase At4g28780	GDSL-like Lipase/Acylhydrolase superfamily protein	SD-12 vs CK-12	Up
Vigun08g168900	6.38566	3.88189e-11	Glycine-rich protein family	uncharacterized protein LOC114195145	SD-12 pm vs WW-12 pm	Up		Glyma.04G255600	12.3413	6.08697e-22	GDSL esterase/lipase At1g33811	GDSL-like Lipase/Acylhydrolase superfamily protein	SD-12 vs CK-12	Up
Vigun09g253300	7.02228	1.43083e-18	GASA1; GAST1 protein homolog 1	Gibberellin regulated protein	SD-12 pm vs WW-12 pm	Up		Glyma.13G319700	12.4048	6.66162e-24	GABA transporter 1	Transmembrane amino acid transporter family protein	SD-12 vs CK-12	Up
Vigun05g047900	10.2151	3.79579e-11	DAD1; alpha/beta-Hydrolases superfamily protein	phospholipase A(1) DAD1, chloroplastic-like	SD-12 pm vs WW-12 pm	Up		Glyma.07G114200	12.7173	4.87098e-25	protein ECERIFERUM 1 isoform X1	Fatty acid hydroxylase superfamily	SD-12 vs CK-12	Up
Vigun05g166000	10.5718	3.44224e-14	LBD25; LOB domain-containing protein 25	LOB domain-containing protein 25-like isoform X2	SD-12 pm vs WW-12 pm	Up		Glyma.15G011000	12.815	4.68926e-23	hypothetical protein GLYMA_15G011000	Protein of unknown function, DUF642	SD-12 vs CK-12	Up
Vigun06g152400	11.296	3.13134e-14	_	hypothetical protein DEO72_LG1g857	SD-12 pm vs WW-12 pm	Up		Glyma.11G238000	12.9467	1.57071e-20	uncharacterized protein LOC100778653	Heavy metal transport/detoxification superfamily protein	SD-12 vs CK-12	Up
Vigun09g264100	12.092	8.44135e-21	ATPLT5,ATPMT5,PMT5; polyol/monosaccharide transporter 5	MFS transporter	SD-12 pm vs WW-12 pm	Up		Glyma.08G148400	13.0434	1.54351e-14	uncharacterized protein LOC100306484	_	SD-12 vs CK-12	Up
Vigun11g031100	12.8381	2.64011e-18	MLP43; MLP-like protein 43	hypothetical protein DEO72_LG3g381	SD-12 pm vs WW-12 pm	Up		Glyma.12G225700	14.5335	4.70741e-16	_	_	SD-12 vs CK-12	Up
Vigun06g039200	-5.4763	1.72751e-10	_	hypothetical protein DEO72_LG1g3230	SD-12 pm vs WW-12 pm	Down		Glyma.05G192300	-13.5324	1.26056e-28	hypothetical protein glysoja_030537	_	SD-12 vs CK-12	Down
Vigun02g106000	-4.3407	5.28217e-10	_	uncharacterized protein LOC106777397	SD-12 pm vs WW-12 pm	Down		Glyma.19G228400	-13.5178	4.48611e-26	nicotianamine synthase	nicotianamine synthase 2	SD-12 vs CK-12	Down
Vigun03g047700	-4.3231	6.20618e-10	ATOSM34,OSM34; osmotin 34	Thaumatin	SD-12 pm vs WW-12 pm	Down		Glyma.03G231200	-13.1603	1.19848e-24	nicotianamine synthase-like	nicotianamine synthase 3	SD-12 vs CK-12	Down
Vigun09g033700	-4.01792	2.17484e-07	basic helix-loop-helix (bHLH) DNA-binding family protein	putative transcription factor bHLH041 isoform X2	SD-12 pm vs WW-12 pm	Down		Glyma.08G119500	-13.1599	7.88192e-25	fasciclin-like arabinogalactan protein 12	FASCICLIN-like arabinogalactan-protein 12	SD-12 vs CK-12	Down
Vigun01g209500	-4.00683	9.42674e-09	ATNAS1,NAS1; nicotianamine synthase 1	nicotianamine synthase	SD-12 pm vs WW-12 pm	Down		Glyma.13G226000	-13.0643	4.91351e-25	fasciclin-like arabinogalactan protein 11, partial	FASCICLIN-like arabinogalactan-protein 11	SD-12 vs CK-12	Down
Vigun07g112200	-3.87288	4.8453e-08	ATIPT3,IPT3; isopentenyltransferase 3	adenylate isopentenyltransferase 3, chloroplastic	SD-12 pm vs WW-12 pm	Down		Glyma.07G136300	-12.631	2.07927e-14	hypothetical protein GLYMA_07G136300	_	SD-12 vs CK-12	Down
Vigun11g182600	-3.70896	1.86976e-07	SAUR-like auxin-responsive protein family	SAUR family protein	SD-12 pm vs WW-12 pm	Down		Glyma.15G086100	-12.3334	7.91162e-22	fasciclin-like arabinogalactan protein 11	FASCICLIN-like arabinogalactan-protein 11	SD-12 vs CK-12	Down
Vigun03g093300	-3.53678	9.86541e-07	GDSL-like Lipase/Acylhydrolase superfamily protein	GDSL esterase/lipase At1g29670-like	SD-12 pm vs WW-12 pm	Down		Glyma.11G148500	-12.1378	4.31049e-20	fasciclin-like arabinogalactan protein 12	FASCICLIN-like arabinogalactan-protein 11	SD-12 vs CK-12	Down
Vigun09g133800	-3.5057	8.42975e-07	ATWRKY70,WRKY70; WRKY DNA-binding protein 70	probable WRKY transcription factor 70	SD-12 pm vs WW-12 pm	Down		Glyma.13G327300	-11.9652	1.18379e-20	fasciclin-like arabinogalactan protein 11	FASCICLIN-like arabinogalactan-protein 11	SD-12 vs CK-12	Down
Vigun01g111300	-3.48836	9.74099e-07	BG1; beta-1,3-glucanase 1	glucan endo-1,3-beta-glucosidase-like	SD-12 pm vs WW-12 pm	Down		Glyma.11G148700	-11.9584	3.1466e-19	fasciclin-like arabinogalactan protein 12	FASCICLIN-like arabinogalactan-protein 12	SD-12 vs CK-12	Down
Vigun05g143200	10.1149	9.92842e-32	ATDR4,DR4; drought-repressed 4	Kunitz inhibitor ST1-like	SD-4 pm vs WW-4 pm	Up		Glyma.03G050100	4.02215	8.34302e-09	ferritin-2, chloroplastic	ferretin 1	SD-16 vs CK-16	Up
Vigun03g240600	10.3011	1.27515e-07	GASA1; GAST1 protein homolog 1	gibberellin-regulated protein 2-like	SD-4 pm vs WW-4 pm	Up		Glyma.13G232633	4.06615	4.52499e-08	nudix hydrolase superfamily protein	nudix hydrolase homolog 15	SD-16 vs CK-16	Up
Vigun01g159700	10.4238	2.91873e-09	_	hypothetical protein DEO72_LG6g2627	SD-4 pm vs WW-4 pm	Up		Glyma.08G000800	4.07657	2.58929e-08	ABC transporter G family member 5	ABC-2 type transporter family protein	SD-16 vs CK-16	Up
Vigun04g055100	10.5724	1.15607e-12	UGT74D1; UDP-glucosyl transferase 74D1	UDP-glycosyltransferase 74G1-like	SD-4 pm vs WW-4 pm	Up		Glyma.02G121600	4.16738	9.02339e-08	truncated transcription factor CAULIFLOWER A	K-box region and MADS-box transcription factor family protein	SD-16 vs CK-16	Up
Vigun07g122100	10.9004	5.22205e-14	FUM2; FUMARASE 2	fumarate hydratase 1, mitochondrial-like	SD-4 pm vs WW-4 pm	Up		Glyma.16G150600	4.20556	2.57275e-09	omega-hydroxypalmitate O-feruloyl transferase	HXXXD-type acyl-transferase family protein	SD-16 vs CK-16	Up
Vigun09g173200	11.3318	4.54878e-13	Heavy metal transport/detoxification superfamily protein	copper chaperone	SD-4 pm vs WW-4 pm	Up		Glyma.17G230700	4.46846	1.52304e-10	vacuolar-processing enzyme	gamma vacuolar processing enzyme	SD-16 vs CK-16	Up
Vigun11g031100	12.227	6.25661e-15	MLP43; MLP-like protein 43	hypothetical protein DEO72_LG3g381	SD-4 pm vs WW-4 pm	Up		Glyma.03G135525	4.60124	2.03353e-10	ABC transporter G family member 15	ABC-2 type transporter family protein	SD-16 vs CK-16	Up
Vigun02g134700	12.4897	3.75974e-08	_	hypothetical protein GLYMA_11G064900	SD-4 pm vs WW-4 pm	Up		Glyma.08G069300	4.63342	4.92648e-11	uncharacterized protein LOC113002373	_	SD-16 vs CK-16	Up
Vigun07g005300	12.5012	7.32217e-22	_	Hemopexin-like repeat	SD-4 pm vs WW-4 pm	Up		Glyma.17G127900	5.10884	1.28614e-11	uncharacterized protein LOC100812834	_	SD-16 vs CK-16	Up
Vigun03g050300	13.613	5.10706e-24	MTN3; homolog of Medicago truncatula MTN3	Bidirectional sugar transporter SWEET10-like	SD-4 pm vs WW-4 pm	Up		Glyma.14G071600	5.7101	1.41189e-09	hypothetical protein GLYMA_14G071600	HXXXD-type acyl-transferase family protein	SD-16 vs CK-16	Up
Vigun03g272400	-10.5667	8.44522e-12	ATMES1,MES1; methyl esterase 1	salicylic acid-binding protein 2-like	SD-4 pm vs WW-4 pm	Down		Glyma.03G068200	-14.8923	8.4293e-28	factor Xa inhibitor BuXI	drought-repressed 4	SD-16 vs CK-16	Down
Vigun05g211800	-6.25513	1.13652e-18	FLA6; FASCICLIN-like arabinogalactan 6	hypothetical protein DEO72_LG10g939	SD-4 pm vs WW-4 pm	Down		Glyma.14G169000	-13.5676	5.71576e-14	hypothetical protein GLYMA_14G169000	_	SD-16 vs CK-16	Down
Vigun04g129200	-6.12469	8.69847e-19	AB140,CAB1,CAB140,LHCB1.3; chlorophyll A/B binding protein 1	light-harvesting complex II chlorophyll a/b binding protein 1	SD-4 pm vs WW-4 pm	Down		Glyma.01G112400	-12.8713	1.91692e-22	hypothetical protein GLYMA_01G112400	cytochrome P450, family 94, subfamily B, polypeptide 3	SD-16 vs CK-16	Down
Vigun03g380900	-5.79843	2.86561e-17	TCH4,XTH22; Xyloglucan endotransglucosylase/hydrolase family protein	xyloglucan endotransglucosylase/hydrolase protein 22-like	SD-4 pm vs WW-4 pm	Down		Glyma.03G145600	-12.3421	1.10523e-19	peroxidase A2	peroxidase 2	SD-16 vs CK-16	Down
Vigun08g102500	-5.76728	2.73091e-17	EXO; Phosphate-responsive 1 family protein	Phosphate-induced protein 1	SD-4 pm vs WW-4 pm	Down		Glyma.10G119900	-12.0615	5.50113e-20	glycerol-3-phosphate 2-O-acyltransferase 6	glycerol-3-phosphate acyltransferase 6	SD-16 vs CK-16	Down
Vigun04g129500	-5.70572	3.82345e-17	AB140,CAB1,CAB140,LHCB1.3; chlorophyll A/B binding protein 1	light-harvesting complex II chlorophyll a/b binding protein 1	SD-4 pm vs WW-4 pm	Down		Glyma.05G161900	-11.9577	2.49377e-17	putative fasciclin-like arabinogalactan protein 12 precursor	FASCICLIN-like arabinogalactan-protein 12	SD-16 vs CK-16	Down
Vigun04g131200	-5.67467	4.00752e-17	AB140,CAB1,CAB140,LHCB1.3; chlorophyll A/B binding protein 1	chlorophyll a-b binding protein of LHCII type 1-like	SD-4 pm vs WW-4 pm	Down		Glyma.04G047600	-11.9359	2.63089e-07	hypothetical protein GLYMA_04G047600	_	SD-16 vs CK-16	Down
Vigun04g129000	-5.25443	2.09519e-15	AB140,CAB1,CAB140,LHCB1.3; chlorophyll A/B binding protein 1	light-harvesting complex II chlorophyll a/b binding protein 1	SD-4 pm vs WW-4 pm	Down		Glyma.15G121751	-11.929	2.04859e-06	_	_	SD-16 vs CK-16	Down
Vigun01g219300	-5.01177	2.1382e-14	RCA; rubisco activase	ribulose bisphosphate carboxylase/oxygenase activase, chloroplastic isoform X1	SD-4 pm vs WW-4 pm	Down		Glyma.19G030700	-11.8021	6.93288e-20	phenolic glucoside malonyltransferase 1-like	HXXXD-type acyl-transferase family protein	SD-16 vs CK-16	Down
Vigun01g147200	-4.74347	7.74887e-13	SDD1; Subtilase family protein	Peptidase S8	SD-4 pm vs WW-4 pm	Down		Glyma.19G148800	-11.6821	2.24135e-17	peroxidase A2	peroxidase 2	SD-16 vs CK-16	Down
Vigun07g154700	4.35188	5.23265e-09	_	uncharacterized protein LOC114192257 [Vigna unguiculata]	RC-6 am vs SD-6 am	Up		Glyma.19G202900	2.35048	0.00651728	probable carboxylesterase 15	alpha/beta-Hydrolases superfamily protein	RC-6 vs SD-6	Up
Vigun03g073800	4.40327	1.63476e-10	_	probable glucan 1,3-beta-glucosidase A [Vigna unguiculata]	RC-6 am vs SD-6 am	Up		Glyma.05G109600	2.42636	0.0026062	probable xyloglucan endotransglucosylase/hydrolase protein 6	xyloglucan endotransglucosylase/hydrolase 6	RC-6 vs SD-6	Up
Vigun05g098900	4.47877	1.36776e-10	TBL3	Protein trichome birefringence-like 3 [Vigna unguiculata]	RC-6 am vs SD-6 am	Up		Glyma.01G011500	2.45257	0.00293385	uncharacterized protein LOC100806409	Mono-/di-acylglycerol lipase, N-terminal;Lipase, class 3	RC-6 vs SD-6	Up
Vigun10g087000	4.59627	1.22398e-10	TBL34; TRICHOME BIREFRINGENCE-LIKE 34	Protein trichome birefringence-like 34 [Vigna unguiculata]	RC-6 am vs SD-6 am	Up		Glyma.16G150700	2.50101	0.00907362	phosphatidylethanolamine-binding protein FT2a	PEBP (phosphatidylethanolamine-binding protein) family protein	RC-6 vs SD-6	Up
Vigun04g038600	4.87879	1.43724e-10	ATMYB52,BW52,MYB52; myb domain protein 52	myb proto-oncogene protein [Vigna unguiculata]	RC-6 am vs SD-6 am	Up		Glyma.12G110000	2.75319	0.000413809	hypothetical protein GLYMA_12G110000	_	RC-6 vs SD-6	Up
Vigun11g073100	4.92444	1.76753e-12	ATTPS21,TPS21; terpene synthase 21	(-)-germacrene D synthase-like [Vigna unguiculata]	RC-6 am vs SD-6 am	Up		Glyma.20G196900	3.13091	2.39983e-05	superoxide dismutase	Fe superoxide dismutase 2	RC-6 vs SD-6	Up
Vigun08g121300	5.59837	3.01539e-15	ASN1,AT-ASN1,DIN6; glutamine-dependent asparagine synthase 1	asparagine synthetase [glutamine-hydrolyzing] 1 [Vigna unguiculata]	RC-6 am vs SD-6 am	Up		Glyma.16G089000	3.33683	5.87465e-06	putative 1-deoxy-D-xylulose 5-phosphate reductoisomerase	1-deoxy-D-xylulose 5-phosphate reductoisomerase	RC-6 vs SD-6	Up
Vigun03g141300	10.2946	3.77657e-14	FAD-binding Berberine family protein	CPRD2 [Vigna unguiculata]	RC-6 am vs SD-6 am	Up		Glyma.09G077100	3.39227	3.97369e-06	pectinesterase/pectinesterase inhibitor PPE8B	Plant invertase/pectin methylesterase inhibitor superfamily	RC-6 vs SD-6	Up
Vigun01g125500	12.1549	1.6656e-19	ATPA2,PA2; peroxidase 2	peroxidase [Vigna unguiculata]	RC-6 am vs SD-6 am	Up		Glyma.04G143500	3.46545	1.24096e-05	hypothetical protein GLYMA_04G143500	Mitochondrial substrate carrier family protein	RC-6 vs SD-6	Up
Vigun11g144200	12.703	3.34077e-22	ATFLA11,FLA11; FASCICLIN-like arabinogalactan-protein 11	hypothetical protein DEO72_LG3g2764 [Vigna unguiculata]	RC-6 am vs SD-6 am	Up		Glyma.02G156600	10.9251	1.0438e-12	uncharacterized protein LOC100815882 isoform X2	_	RC-6 vs SD-6	Up
Vigun05g233800	-14.4348	1.99229e-25	_	hypothetical protein DEO72_LG10g712 [Vigna unguiculata]	RC-6 am vs SD-6 am	Down		Glyma.12G104800	-10.7398	2.5784e-12	transcription factor MYB30 isoform X1	myb domain protein 14	RC-6 vs SD-6	Down
Vigun10g073100	-13.2505	2.38886e-25	GDSL-like Lipase/Acylhydrolase superfamily protein	zeta-carotene desaturase [Vigna unguiculata]	RC-6 am vs SD-6 am	Down		Glyma.13G109800	-10.5903	9.80303e-13	12-oxophytodienoate reductase 3	oxophytodienoate-reductase 3	RC-6 vs SD-6	Down
Vigun01g232500	-12.1499	6.4538e-17	_	Myc-type [Vigna unguiculata]	RC-6 am vs SD-6 am	Down		Glyma.16G164400	-8.21584	7.53274e-18	uncharacterized protein LOC100795412 precursor	Peroxidase superfamily protein	RC-6 vs SD-6	Down
Vigun05g007800	-11.9306	2.12666e-17	Nodulin MtN3 family protein	SWEET sugar transporter [Vigna unguiculata]	RC-6 am vs SD-6 am	Down		Glyma.20G204500	-6.5179	1.04342e-17	uncharacterized protein LOC100794293	_	RC-6 vs SD-6	Down
Vigun03g353200	-11.8135	1.32896e-15	early nodulin-related	early nodulin-93-like [Vigna unguiculata]	RC-6 am vs SD-6 am	Down		Glyma.01G204400	-6.06822	1.1052e-14	protein TIFY 10a	TIFY domain/Divergent CCT motif family protein	RC-6 vs SD-6	Down
Vigun09g153300	-11.3296	4.98393e-18	SPCH; basic helix-loop-helix (bHLH) DNA-binding superfamily protein	transcription factor MYC2 [Vigna unguiculata]	RC-6 am vs SD-6 am	Down		Glyma.02G054200	-5.88472	7.58338e-15	Salicylate O-methyltransferase	jasmonic acid carboxyl methyltransferase	RC-6 vs SD-6	Down
Vigun05g170600	-10.8199	4.65624e-15	ATGA2OX1,GA2OX1; Arabidopsis thaliana gibberellin 2-oxidase 1	gibberellin 2-oxidase [Vigna unguiculata]	RC-6 am vs SD-6 am	Down		Glyma.14G038300	-5.09634	5.23736e-12	cysteine proteinase inhibitor	cystatin B	RC-6 vs SD-6	Down
Vigun06g153000	-10.5635	6.04844e-14	Uncharacterised protein family (UPF0497)	CASP-like protein 2B1 [Vigna unguiculata]	RC-6 am vs SD-6 am	Down		Glyma.16G089700	-5.05267	3.55053e-10	cytochrome P450 CYP82D47	cytochrome P450, family 82, subfamily C, polypeptide 2	RC-6 vs SD-6	Down
Vigun02g034200	-10.4398	1.74198e-12	ENDO 2; endonuclease 2	endonuclease 2-like [Vigna unguiculata]	RC-6 am vs SD-6 am	Down		Glyma.07G034900	-4.83162	4.28697e-11	linoleate 9S-lipoxygenase 1	lipoxygenase 1	RC-6 vs SD-6	Down
Vigun08g095200	-10.3261	0.00149785	_	_	RC-6 am vs SD-6 am	Down		Glyma.17G156100	-4.76731	2.71937e-09	transcription factor bHLH25	basic helix-loop-helix (bHLH) DNA-binding superfamily protein	RC-6 vs SD-6	Down
Vigun01g051800	3.16329	3.95269e-05	_	hypothetical protein DEO72_LG6g1021 [Vigna unguiculata]	RC-12 pm vs SD-12 pm	Up		Glyma.17G012200	3.94049	5.03989e-08	U3 small nucleolar RNA-associated protein 6 homolog	_	RC-12 vs SD-12	Up
Vigun06g083700	3.1846	1.0889e-05	HXXXD-type acyl-transferase family protein	shikimate O-hydroxycinnamoyltransferase [Vigna unguiculata]	RC-12 pm vs SD-12 pm	Up		Glyma.06G092600	3.99707	3.29722e-08	pentatricopeptide repeat-containing protein At1g09900	Pentatricopeptide repeat (PPR-like) superfamily protein	RC-12 vs SD-12	Up
Vigun03g163800	3.29504	7.67799e-06	_	uncharacterized protein LOC114176950 [Vigna unguiculata]	RC-12 pm vs SD-12 pm	Up		Glyma.17G088200	4.08706	1.48187e-08	hypothetical protein GLYMA_17G088200	_	RC-12 vs SD-12	Up
Vigun05g146100	3.41101	1.89039e-06	ATKTI1,KTI1; kunitz trypsin inhibitor 1	Kunitz inhibitor ST1-like [Vigna unguiculata]	RC-12 pm vs SD-12 pm	Up		Glyma.11G189500	4.09861	1.01111e-08	Histone deacetylase HDT1	histone deacetylase 2B	RC-12 vs SD-12	Up
Vigun02g004500	3.44254	4.12788e-06	CYP76C4; cytochrome P450, family 76, subfamily C, polypeptide 4	Cytochrome P450 [Vigna unguiculata]	RC-12 pm vs SD-12 pm	Up		Glyma.17G128400	4.29117	2.04302e-09	nucleolar protein 56	homolog of nucleolar protein NOP56	RC-12 vs SD-12	Up
Vigun03g448700	3.64013	7.20791e-07	ATGPT2,GPT2; glucose-6-phosphate/phosphate translocator 2	beta-glucosidase 46-like [Vigna unguiculata]	RC-12 pm vs SD-12 pm	Up		Glyma.17G069202	4.48458	5.91504e-10	hypothetical protein GLYMA_17G069200	nodulin MtN21 /EamA-like transporter family protein	RC-12 vs SD-12	Up
Vigun05g146200	3.7078	1.72782e-07	ATKTI1,KTI1; kunitz trypsin inhibitor 1	Kunitz inhibitor ST1-like [Vigna unguiculata]	RC-12 pm vs SD-12 pm	Up		Glyma.11G019000	5.26973	3.28493e-12	ethylene-responsive transcription factor CRF1	cytokinin response factor 2	RC-12 vs SD-12	Up
Vigun03g118100	3.93057	2.96403e-08	ATTPS14,TPS14; terpene synthase 14	(3S,6E)-nerolidol synthase 1-like [Vigna unguiculata]	RC-12 pm vs SD-12 pm	Up		Glyma.15G180800	10.3937	0.000696741	hypothetical protein GLYMA_15G180800	_	RC-12 vs SD-12	Up
Vigun05g040500	4.13043	7.43182e-09	AT-EXP1,ATEXP1,ATEXPA1,ATHEXP ALPHA 1.2,EXP1,EXPA1; expansin A1	expansin-A1-like [Vigna unguiculata]	RC-12 pm vs SD-12 pm	Up		Glyma.12G185000	10.4371	0.00117519	hypothetical protein glysoja_026212	_	RC-12 vs SD-12	Up
Vigun10g104900	10.4942	2.75553e-13	CYP79B2; cytochrome P450, family 79, subfamily B, polypeptide 2	cytochrome P450 [Vigna unguiculata]	RC-12 pm vs SD-12 pm	Up		Glyma.14G169000	13.0684	8.22046e-12	hypothetical protein GLYMA_14G169000	_	RC-12 vs SD-12	Up
Vigun11g031100	-12.8381	5.92244e-18	MLP43; MLP-like protein 43	hypothetical protein DEO72_LG3g381 [Vigna unguiculata]	RC-12 pm vs SD-12 pm	Down		Glyma.01G021000	-5.78457	3.95315e-13	probable mannitol dehydrogenase	elicitor-activated gene 3-2	RC-12 vs SD-12	Down
Vigun05g091800	-12.5114	2.40097e-18	Nuclear transport factor 2 (NTF2) family protein	senescence associated gene 20-like [Vigna unguiculata]	RC-12 pm vs SD-12 pm	Down		Glyma.14G041300	-5.2296	8.19367e-12	L-ascorbate oxidase	Plant L-ascorbate oxidase	RC-12 vs SD-12	Down
Vigun09g271300	-11.745	2.3712e-13	SAUR-like auxin-responsive protein family	SAUR family protein [Vigna unguiculata]	RC-12 pm vs SD-12 pm	Down		Glyma.05G245400	-5.11534	6.87682e-09	hypothetical protein GLYMA_05G245400	basic region/leucine zipper transcription factor 68	RC-12 vs SD-12	Down
Vigun06g152400	-11.296	3.97876e-14	_	hypothetical protein DEO72_LG1g857 [Vigna unguiculata]	RC-12 pm vs SD-12 pm	Down		Glyma.11G003500	-4.94367	1.56753e-08	Tryptophan synthase beta chain 2, chloroplastic	Pyridoxal-5\'-phosphate-dependent enzyme family protein	RC-12 vs SD-12	Down
Vigun05g117500	-11.209	2.15911e-17	ATLAC17,LAC17; laccase 17	laccase-17-like [Vigna unguiculata]	RC-12 pm vs SD-12 pm	Down		Glyma.15G011600	-4.68706	9.76782e-07	hypothetical protein GLYMA_15G011600	Phototropic-responsive NPH3 family protein	RC-12 vs SD-12	Down
Vigun03g173300	-10.8308	3.79519e-14	alpha/beta-Hydrolases superfamily protein	phospholipase A1-IIgamma-like [Vigna unguiculata]	RC-12 pm vs SD-12 pm	Down		Glyma.08G203800	-4.51593	9.493e-08	uncharacterized protein LOC100499982	Isochorismatase family protein	RC-12 vs SD-12	Down
Vigun04g092500	-10.7361	2.08367e-15	TCP1; TCP family transcription factor	Transcription factor [Vigna unguiculata]	RC-12 pm vs SD-12 pm	Down		Glyma.08G342100	-4.41888	1.06057e-08	hypothetical protein GLYMA_08G342100	kunitz trypsin inhibitor 1	RC-12 vs SD-12	Down
Vigun11g122000	-10.7194	1.30878e-14	Aluminium activated malate transporter family protein	aluminum-activated malate transporter 2 [Vigna unguiculata]	RC-12 pm vs SD-12 pm	Down		Glyma.20G247400	-4.29937	3.11727e-08	protein NRT1/ PTR FAMILY 7.1 isoform X1	Major facilitator superfamily protein	RC-12 vs SD-12	Down
Vigun03g304800	-10.6973	3.5698e-10	Bifunctional inhibitor/lipid-transfer protein/seed storage 2S albumin superfamily protein	Hydrophobic seed protein [Vigna unguiculata]	RC-12 pm vs SD-12 pm	Down		Glyma.12G217300	-4.22372	3.91288e-08	sali5-4a protein precursor	BURP domain-containing protein	RC-12 vs SD-12	Down
Vigun11g004300	-10.6138	4.49532e-14	NTT,WIP2; C2H2-type zinc finger family protein	zinc finger protein WIP2-like [Vigna unguiculata]	RC-12 pm vs SD-12 pm	Down		Glyma.20G017900	-4.21405	6.14055e-08	MLP-like protein 28-like	Polyketide cyclase/dehydrase and lipid transport superfamily protein	RC-12 vs SD-12	Down
Vigun04g180000	5.01949	1.80535e-12	CYP82C4; cytochrome P450, family 82, subfamily C, polypeptide 4	cytochrome P450 82A4-like [Vigna unguiculata]	RC-4 pm vs SD-4 pm	Up		Glyma.01G215151	12.2667	3.47717e-09	_	_	RC-16 vs SD-16	Up
Vigun08g102500	5.07882	4.48669e-13	EXO; Phosphate-responsive 1 family protein	Phosphate-induced protein 1 [Vigna unguiculata]	RC-4 pm vs SD-4 pm	Up		Glyma.10G119900	12.3813	1.07991e-20	glycerol-3-phosphate 2-O-acyltransferase 6	glycerol-3-phosphate acyltransferase 6	RC-16 vs SD-16	Up
Vigun10g177500	5.18738	2.52141e-13	MIOX1; myo-inositol oxygenase 1	inositol oxygenase 1-like [Vigna unguiculata]	RC-4 pm vs SD-4 pm	Up		Glyma.10G130400	12.4488	5.44816e-11	hypothetical protein GLYMA_10G130400	Ran BP2/NZF zinc finger-like superfamily protein	RC-16 vs SD-16	Up
Vigun01g037800	5.23151	2.12053e-12	NAD(P)-binding Rossmann-fold superfamily protein	cinnamoyl-CoA reductase 1-like [Vigna unguiculata]	RC-4 pm vs SD-4 pm	Up		Glyma.06G121000	12.6827	3.82356e-21	uncharacterized protein LOC100798371	_	RC-16 vs SD-16	Up
Vigun05g211800	5.73635	5.4033e-15	FLA6; FASCICLIN-like arabinogalactan 6	hypothetical protein DEO72_LG10g939 [Vigna unguiculata]	RC-4 pm vs SD-4 pm	Up		Glyma.14G169000	12.745	2.43881e-10	hypothetical protein GLYMA_14G169000	_	RC-16 vs SD-16	Up
Vigun11g201100	5.83232	1.54566e-14	Glycosyl hydrolase superfamily protein	Glycoside hydrolase superfamily [Vigna unguiculata]	RC-4 pm vs SD-4 pm	Up		Glyma.19G228400	13.0709	8.46719e-22	nicotianamine synthase	nicotianamine synthase 2	RC-16 vs SD-16	Up
Vigun05g084200	11.1042	6.3263e-12	FT; PEBP (phosphatidylethanolamine-binding protein) family protein	protein RICE FLOWERING LOCUS T 1-like [Vigna unguiculata]	RC-4 pm vs SD-4 pm	Up		Glyma.06G307900	13.2029	6.03366e-26	cellulose synthase-like protein H1 isoform X2	cellulose synthase-like B4	RC-16 vs SD-16	Up
Vigun09g233300	11.3542	8.2563e-13	Gibberellin-regulated family protein	Gibberellin regulated protein [Vigna unguiculata]	RC-4 pm vs SD-4 pm	Up		Glyma.15G055400	13.3389	4.77337e-20	hypothetical protein GLYMA_15G055400	RPM1-interacting protein 4 (RIN4) family protein	RC-16 vs SD-16	Up
Vigun09g201700	11.8072	1.76244e-11	FLP1; FPF1-like protein 1	hypothetical protein DEO72_LG11g3175 [Vigna unguiculata]	RC-4 pm vs SD-4 pm	Up		Glyma.11G017500	13.4537	2.00564e-21	uncharacterized protein LOC102669886	_	RC-16 vs SD-16	Up
Vigun03g027800	11.9916	5.2722e-18	MIOX2; myo-inositol oxygenase 2	hypothetical protein VIGAN_01034100 [Vigna angularis var. angularis]	RC-4 pm vs SD-4 pm	Up		Glyma.11G093100	15.2273	2.15701e-34	isoflavone 3'-hydroxylase	cytochrome P450, family 81, subfamily D, polypeptide 8	RC-16 vs SD-16	Up
Vigun04g104000	-12.0595	1.28167e-18	ATTPS21,TPS21; terpene synthase 21	casbene synthase [Vigna unguiculata]	RC-4 pm vs SD-4 pm	Down		Glyma.14G038550	-10.3424	0.00297842	_	_	RC-16 vs SD-16	Down
Vigun05g184100	-11.4112	2.29998e-12	_	transcription factor TGA [Vigna unguiculata]	RC-4 pm vs SD-4 pm	Down		Glyma.18G236700	-5.04509	4.7094e-13	probable polygalacturonase	Pectin lyase-like superfamily protein	RC-16 vs SD-16	Down
Vigun03g129100	-8.55271	1.09962e-23	ABCG11,ATWBC11,COF1,DSO,WBC11; white-brown complex homolog protein 11	ABC transporter G family member 11-like [Vigna unguiculata]	RC-4 pm vs SD-4 pm	Down		Glyma.02G286900	-5.03714	8.14937e-12	uncharacterized protein LOC100306089	phy rapidly regulated 2	RC-16 vs SD-16	Down
Vigun10g165100	-5.59803	2.2348e-10	Integrase-type DNA-binding superfamily protein	AP2-like factor [Vigna unguiculata]	RC-4 pm vs SD-4 pm	Down		Glyma.19G168700	-4.94669	3.67494e-12	subtilisin-like protease SBT1.2	Subtilase family protein	RC-16 vs SD-16	Down
Vigun03g421400	-5.4363	4.28652e-13	ATDI21,DI21; drought-induced 21	LEA5-1 [Vigna unguiculata]	RC-4 pm vs SD-4 pm	Down		Glyma.03G167600	-4.84959	4.4791e-11	subtilisin-like protease SBT1.2	Subtilase family protein	RC-16 vs SD-16	Down
Vigun05g145700	-5.16275	2.42544e-12	ATKTI1,KTI1; kunitz trypsin inhibitor 1	Kunitz inhibitor ST1-like [Vigna unguiculata]	RC-4 pm vs SD-4 pm	Down		Glyma.09G148700	-4.83683	1.82437e-11	uncharacterized protein LOC100795947 isoform X1	_	RC-16 vs SD-16	Down
Vigun08g194500	-4.84819	3.56661e-11	PDF1; protodermal factor 1	protodermal factor 1-like [Vigna unguiculata]	RC-4 pm vs SD-4 pm	Down		Glyma.14G028300	-4.81679	6.92777e-12	glycerol-3-phosphate acyltransferase 1	glycerol-3-phosphate acyltransferase 1	RC-16 vs SD-16	Down
Vigun08g121300	-4.51789	6.95221e-10	ASN1,AT-ASN1,DIN6; glutamine-dependent asparagine synthase 1	asparagine synthetase [glutamine-hydrolyzing] 1 [Vigna unguiculata]	RC-4 pm vs SD-4 pm	Down		Glyma.12G203600	-4.77052	8.2982e-12	expansin-B3-like precursor	expansin B3	RC-16 vs SD-16	Down
Vigun04g065000	-4.50356	1.88612e-09	Pollen Ole e 1 allergen and extensin family protein	hypothetical protein DEO72_LG5g1894 [Vigna unguiculata]	RC-4 pm vs SD-4 pm	Down		Glyma.08G344300	-4.56246	8.99069e-11	alpha-amylase inhibitor/lipid transfer/seed storage family protein precursor	Bifunctional inhibitor/lipid-transfer protein/seed storage 2S albumin superfamily protein	RC-16 vs SD-16	Down
Vigun04g004600	-4.39656	1.66748e-09	CCCH-type zinc finger family protein	transcription elongation factor SPT5 [Vigna unguiculata]	RC-4 pm vs SD-4 pm	Down		Glyma.16G196000	-4.40537	2.28863e-10	uncharacterized protein LOC100811730	_	RC-16 vs SD-16	Down
WW: well-watered control; MD: moderate soil drought; SD: severe soil drought. RC: recovery phase.
