## Supplemental Table 4 for "Understanding water conservation vs. profligation traits in vegetable legumes through a physio-transcriptomic-functional approach"

### Sheet: Soybean
Supplemental Table S4. Orthologs of core circadian clock genes and their expressions in cowpea and soybean
S.No	Arabidospsis Gene Name	Soybean ortholog gene	Suggested Soybean Gene Name	TBLASTP (e-value)	Score	Control (Plant Id: B03)						Moderate soil drought (Plant Id : A05)						Severe soil drought (Plant ID: A07)						Recovery phase (Plant ID: B09)
						6 am		12 pm		4 pm		6 am		12 pm		4 pm		6 am		12 pm		4 pm		6 am		12 pm		4 pm
						Meam	STDEV	Meam	STDEV	Meam	STDEV	Meam	STDEV	Meam	STDEV	Meam	STDEV	Meam	STDEV	Meam	STDEV	Meam	STDEV	Meam	STDEV	Meam	STDEV	Meam	STDEV
1	CCA1	Glyma.14G210600	CCA1 like-1	0	808.1	182.46	1.3	53.73	1.42	2.77	0.4	173.02	2.07	47.99	0.24	4.68	0.47	149.13	1.9	48.79	2.24	4.9	0	176.23	3.75	36.23	0.07	3.07	0.16
2	CCA1	Glyma.09G167900	CCA1 like-2	0	876.3	58.93	1.17	37.94	0.4	2.48	0.21	57.14	0.51	25.51	0.4	12.06	0.26	45.33	0.51	26.8	1.01	6.44	0.22	59.1	2.58	23.67	1.26	8.73	0.84
3	LHY	Glyma.16G017400	LHY like-1	0	1429.9	17.95	0.45	3.89	0.09	0.08	0	16.64	0.31	1.69	0.09	0.38	0.09	13.55	0.02	1.44	0.05	0.08	0.01	18.74	0.54	1.38	0.13	0.31	0.18
4	LHY	Glyma.03G261800	LHY like-2	0	1300.4	222.68	3.69	28.89	0.12	0.16	0.02	198.06	0.3	18.68	0.45	0.43	0.47	148.6	12.25	17.07	2.16	0.18	0.04	198.26	4.51	15.88	0.22	0.23	0.05
5	LHY	Glyma.07G048500	LHY like-3	0	1217.6	19.5	0.03	8.74	0.29	0.85	0.07	18.31	0.38	9.01	0.06	1.69	0.36	15.94	0.01	10.27	0.86	1.72	0	25.68	1.05	7.59	0.02	1.09	0.17
6	LHY	Glyma.19G260900	LHY like-4	0	1453.7	88.59	0.24	25.29	0.27	0.34	0.03	81.82	0.08	16.15	0.34	1.97	0.31	57.05	3.3	15.47	0.95	0.64	0.02	83.31	2.6	17.24	0.39	0.83	0.26
7	RVE4	Glyma.10G048500	RVE4 like-1	0	551.6	39.03	0	12.47	0.27	0.11	0.05	32.59	0.27	9.21	0.12	0.19	0	26.02	1.13	11.45	0.3	0.2	0.09	38.45	0.68	9.28	0.58	0.51	0.17
8	RVE4	Glyma.13G136300	RVE4 like-2	0	547.7	44.7	2.34	13.45	0.8	0.3	0.05	36.5	0.06	9.83	0.24	0.54	0.18	37.25	2.42	11.19	0.28	0.5	0.04	44.85	2.36	7.9	0.01	0.61	0.05
9	RVE4	Glyma.19G178000	RVE4 like-3	0	578.2	3.28	0.04	1.5	0.2	0.25	0.05	1.87	0.03	0.82	0.16	0.07	0.01	1.36	0.11	0.84	0.02	0.78	0.07	1.87	0.29	0.91	0.24	0.22	0.04
10	RVE6	Glyma.16G032600	RVE6 like-1	0	613.2	1.86	0.01	1.66	0	1.21	0.25	2.29	0.51	1.37	0.08	2.38	0.11	2.01	0.06	1.89	0.03	2.14	0.37	2.23	0.15	0.99	0.07	2.22	0.24
11	RVE6	Glyma.20G162800	RVE6 like-2	0	603.2	1.08	0.09	5.52	0.23	3.33	0.52	2.87	0.26	6.65	0.68	5.85	0.72	2.91	0.29	6.77	0.83	6.33	0.05	4.19	0.49	9.62	0.06	5.11	0.2
12	RVE6	Glyma.09G131400	RVE6 like-3	0	649	2.16	0	2.05	0.44	1.67	0.3	2.07	0.35	1.35	0.03	2.57	0.83	2.06	0.11	1.81	0.02	1.43	0.26	1.69	0.14	1.6	0.33	2.11	0.37
13	RVE6	Glyma.10G230700	RVE6 like-4	0	604	0.58	0.15	0.63	0.27	0.44	0.19	1.22	0.02	1.08	0.09	0.77	0.05	1.33	0.1	1.41	0.16	1.85	0.06	1.51	0.06	1.08	0.03	0.57	0.08
14	RVE8	Glyma.03G177300	RVE8 like-1	0	621.7	6.35	0.56	1.96	0.14	1.07	0.11	9.03	0.68	1.74	0.04	0.07	0.08	4.43	0.21	2.33	0.02	1.34	0.13	8.65	1.07	3.57	0.08	0.46	0.19
15	RVE8	Glyma.16G217700	RVE8 like-2	0	902.9	55.55	0.56	23.34	0.26	0.53	0.01	56.41	0.21	10.98	0.24	2.18	0.16	41.92	0.89	14.82	0.01	1.55	0.21	58.09	0.79	14.47	0.02	1.55	0.14
16	PRR3	Glyma.12G073900	PRR3 like	0	645.3	0.62	0.02	38.48	1.65	23.53	2.11	0.66	0.09	28.21	0.48	64.43	2.17	0.62	0.12	25.81	1.17	37.2	0.24	0.74	0.12	24.1	0.17	37.17	2.36
17	PRR5	Glyma.06G136600	PRR5 like-1	0	856.2	0.47	0.03	4.85	0.07	13.59	0.11	0.33	0.1	1.81	0.14	41.89	0.36	0.3	0.04	3.52	0.05	41.69	1.65	0.35	0	2.85	0.09	47.78	1.67
18	PRR5	Glyma.19G260400	PRR5 like-2	0	756.5	5.82	0.05	35.41	0.52	11.63	0.3	3.21	0.14	24.18	0.17	23.98	1.71	4.47	0.5	29.73	1.14	17.45	0.21	2.74	0.43	16.58	0.24	13.08	1.07
19	PRR5	Glyma.07G049400	PRR5 like-3	0	1102.9	17.29	1.12	44.14	0.24	8.63	0.21	24.52	1.27	36.22	0.24	29.9	0.32	23.07	0.79	42.24	1.43	30.08	0.15	32.62	1.47	30.24	0.61	15.45	0.08
20	PRR7	Glyma.10G048100	PRR7 like	0	876.6	2.56	0.22	24.43	0.39	30.9	1.86	2.63	0.08	27.35	0.13	54.83	1.43	3.49	0.04	31.04	1.15	53.94	1.21	3.57	0.12	18.68	0.21	40.24	1.31
21	PRR9	Glyma.03G261300	PRR9 like	0	945.8	1.15	0.06	9.91	0.04	2.48	0.1	0.87	0.13	4.84	0.2	2.65	0.25	0.45	0.12	6.94	0.09	5.8	0.36	0.5	0.2	3.68	0.04	2.75	0.1
22	PRR1(TOC1)	Glyma.04G166300	PRR1 like-1	0	652	1.64	0.1	2.52	0.12	9.04	0.23	2.62	0.18	2.64	0.06	7.62	0.68	2.94	0.17	3.12	0.28	14.88	0.34	3.38	0.16	3.51	0.07	11.2	0.48
23	PRR1(TOC1)	Glyma.06G196200	PRR1 like-2	0	734.9	0.34	0.08	0.6	0.01	2.01	0.13	0.6	0.11	0.75	0.14	2	0.05	0.9	0.13	0.95	0.29	2.95	0.05	0.51	0.06	0.62	0.08	3.03	0.07
24	PRR1(TOC1)	Glyma.05G025000	PRR1 like-3	0	1204.9	6.93	0.3	8.87	0.19	16.05	0.72	5.68	0.08	6.99	0.42	18.28	1.31	5.65	0.07	8.19	0.21	28.54	0.53	7.41	0.06	9.86	0.14	24.62	1.56
25	PRR1(TOC1)	Glyma.17G102200	PRR1 like-4	1.5e-50	196.4	0.84	0.14	1.5	0.07	6.56	0.37	1.38	0.23	1.63	0.02	3.6	0.14	1.66	0.02	1.89	0.03	12.51	0.14	1.73	0	2.3	0.07	8.33	0.06
26	ELF3	Glyma.17G231600	ELF3 like-1	2e-44	177.2	4.31	0.26	3.39	0.22	8.47	0.36	6	0.04	5.34	0.1	7.8	0.18	7.24	0.03	6.45	0.11	14.28	0.41	6.95	0.42	5.1	0.17	10.49	0.83
27	ELF3	Glyma.04G050200	ELF3 like-2	2.6e-34	152.8	4.16	0.18	0.48	0.09	9.75	0.22	5.65	0.71	2.16	0.15	10.22	0.73	4.8	0.15	3	0.02	18.03	0.46	6.22	0.91	1.58	0.08	9.1	0.66
28	ELF3	Glyma.07G013500	ELF3 like-3	3.8e-20	100.9	8.39	0.48	6.65	0.28	2.16	0.12	5.96	0.42	5.41	0.32	3.6	0.21	6.13	1.33	4.72	0.41	5.31	0.25	8.47	0.87	3.75	0.28	3.52	0.48
29	ELF3	Glyma.08G197500	ELF3 like-4	2.3e-13	79	6.89	0.07	8.98	0.21	0.99	0.02	5.08	0.52	2.55	0.31	2.52	0.29	4.86	0.45	2.42	0.38	3.9	0.1	7.24	0.27	4.36	0.17	1.76	0.17
30	ELF4	Glyma.11G229700	ELF4 like-1	3.7e-29	117.5	0.02	0	0.02	0	9.31	1.47	0.02	0.02	0.04	0	4.55	0.55	0.02	0	0.08	0	17.72	0.16	0.02	0	0.03	0.04	8.21	1.3
31	ELF4	Glyma.14G193700	ELF4 like-2	5.5e-29	116.7	0.32	0.11	0.47	0.03	9.11	0.04	0.44	0.03	1.11	0.08	10.9	2.4	0.73	0.03	0.89	0.1	9.04	0.01	0.35	0.06	0.69	0.16	7.69	1.21
32	ELF4	Glyma.17G050800	ELF4 like-3	2e-17	83.2	19.65	5.56	16.62	1.07	6.92	1.05	11.28	2.52	15.8	1.68	18.42	3.17	10.52	0.27	13.34	0.48	4.99	0.57	11.35	0.17	7.5	0.94	9.52	1.88
33	LUX	Glyma.12G060200	LUX like-1	0	642.9	0.06	0.05	0.25	0.04	9.41	0.5	0.17	0.01	0.29	0.08	11.62	0.85	0.15	0.01	0.35	0.02	17.5	0.41	0.12	0.04	0.16	0.11	9.22	1.6
34	LUX	Glyma.11G136600	LUX like-2	1.3e-64	229.2	5.01	0.26	0.51	0.08	6.78	0.49	0.78	0.04	0.42	0.01	6.87	2.51	0.71	0.11	0.44	0	12.13	1.41	0.9	0.07	0.36	0.07	9.48	1.93
35	LUX	Glyma.03G123400	LUX like-3	2.1e-47	179.1	1.25	0	2.26	0.31	3.18	0.21	2.45	0.16	3.43	0.12	4.53	0.59	2.72	0.28	4.31	0.08	4.21	0.21	3.27	0.03	2.4	0.02	2.65	0.08
36	LUX	Glyma.02G162600	LUX like-4	3.4e-39	154.8	0.69	0.06	1.96	0.09	1.9	0.02	0.88	0.09	2.43	0.08	2.17	0.37	1.33	0.02	3.01	0.28	2.97	0.09	1.3	0.1	2.39	0.1	1.97	0.14
37	LUX	Glyma.19G127000	LUX like-5	4.8e-37	148.7	1.73	0.15	3.02	0.03	3.32	0.71	1.68	0.16	4.47	0.41	5.41	0.07	1.7	0.37	4.04	0.18	5.53	0.17	1.77	0.21	2.03	0.07	3.49	0.35
38	LUX	Glyma.01G162600	LUX like-6	2.9e-35	143.3	0.03	0.04	0.04	0.01	0.02	0.02	0	0	0.06	0.04	0.03	0.06	0.04	0	0.02	0.03	0.03	0.01	0	0	0.02	0.02	0.02	0
39	ZTL	Glyma.17G062000	ZTL like-1	1.4e-16	85.5	3.95	0.4	6.87	0.1	7.92	0.27	5.53	0.32	6.74	0.49	11.01	0.61	5.62	0.11	6.66	0.31	10.31	0.12	6.3	0.12	7.04	0.17	12.59	1.55
40	ZTL	Glyma.13G097600	ZTL like-2	0	844.7	5.22	0.62	8.03	0.21	10.5	0.18	6.67	0.27	8.91	0.24	15.26	1.68	6.78	0.11	8.15	0.95	12.03	0.33	7.62	0.33	8.77	0.1	15.92	1.63
41	ZTL	Glyma.15G162300	ZTL like-3	0	842	6.98	0.39	6.55	0.13	8.65	0.36	7.55	0.2	4.83	0.2	13.22	0.98	7.36	0.13	6.99	0.17	17.06	0.27	8.24	0.08	3.68	0.17	14.48	1.34
42	ZTL	Glyma.09G056100	ZTL like-4	0	837.4	8.88	0.64	5.69	0.21	4.69	0.29	9.07	0.24	4.28	0.16	7	0.72	8.65	0.52	6.89	0.11	11.09	0.38	10.46	0.28	3.19	0.2	9.18	0.64
43	CHE	Glyma.10G285900	CHE like-1	0	866.7	5.69	0.58902	8.14567	0.64276	16.1727	2.07889	13.109	0.67953	24.8697	0.801152	16.237	0.634275	19.8517	0.0459619	23.2013	0.445477	28.4513	1.97636	18.4817	0.168999	15.6263	0.797616	17.7287	1.7515
44	CHE	Glyma.09G284500	CHE like-2	3.5e-29	122.5	0.0663333	0.0346482	0.128	0.00919239	0.324	0.0381838	0.209667	0.00919239	0.205667	0.000707107	0.154333	0.0106066	0.235667	0.0219203	0.232667	0.0834386	0.179	0.0106066	0.25	0.00565685	0.235333	0.0806102	0.244	0.000707107

### Sheet: Cowpea
Supplemtental Table S4. Orthologs of core circadian clock genes and their expressions in cowpea and soybean.
S.No	Arabidospsis Gene Name	Cowpea Transcript/gene	Suggested Cowpea Gene name	TBLASTP (e-value)	Score	Control (Plant ID: C02)						Moderate soil drought (Plant Id : B17)						Severe soil drought (C06)						Recovery phase (D07)
						6 am		12 pm		4 pm		6 am		12 pm		4 pm		6 am		12 pm		4 pm		6 am		12 pm		4 pm
						Mean	STDEV	Mean	STDEV	Mean	STDEV	Mean	STDEV	Mean	STDEV	Mean	STDEV	Mean	STDEV	Mean	STDEV	Mean	STDEV	Mean	STDEV	Mean	STDEV	Mean	STDEV
1	LHY	Vigun10g153300.1	LHY like	1165	0	245.087	3.96814	107.869	1.39886	15.73	0.425529	296.079	1.98105	173.562	2.8315	10.5463	0.779662	310.466	7.64475	129.02	4.80297	6.541	0.567436	331.72	2.32938	90.3773	0.250807	4.87067	0.088636
2	CCA1	Vigun08g140800.1	CCA1 like-1	604.7	0	33.4153	0.291927	0.842667	0.100027	0.0666667	0.0326241	50.1627	0.180168	2.997	0.0657951	0.165667	0.0184481	40.8947	0.64188	1.60833	0.152923	0.480333	0.0920453	34.0717	0.252486	0.527	0.0284781	0.145333	0.0270247
3	CCA1	Vigun06g096400.1	CCA1 like-2	277.7	1.4e-88	16.5193	0.772034	1.03933	0.132145	0.028	0.0150997	25.0273	1.00841	2.115	0.140268	0.0623333	0.0323471	19.8277	0.194783	3.524	0.100135	0.207333	0.0939273	18.5143	0.274498	1.83833	0.229317	0.0643333	0.0352326
4	CCA1	Vigun09g004100.1	CCA1 like 3	740.7	0	239.995	5.71208	63.0917	1.54895	3.059	0.159728	301.63	2.58028	105.398	2.27449	3.144	0.182568	302.48	8.1757	58.6873	3.25148	0.626	0.106522	369.42	4.01492	58.0557	0.644104	0.952667	0.0906661
5	RVE4	Vigun07g078900.1	REV4 like-1	483.4	3.5e-172	93.351	1.23395	19.4977	0.331032	0.261333	0.086031	113.12	1.11464	26.2157	0.569158	0.499333	0.0472476	70.441	1.13313	12.8223	0.704306	0.587333	0.145717	82.008	1.41199	17.0893	0.689069	0.637	0.0961405
6	RVE4	Vigun01g156500.1	REV4 like-2	351.7	1.7e-120	22.016	0.920347	7.26267	0.685372	2.23033	0.213252	23.3257	1.29083	7.95267	0.240203	3.941	0.43223	4.974	0.349703	4.19833	0.350828	1.44533	0.480179	17.4613	0.781825	1.85433	0.289921	2.17667	0.210505
7	RVE4	Vigun04g147900.1	REV4 like-3	266.2	6.6e-87	3.90667	0.241581	3.97767	0.336117	3.44167	0.36686	4.57067	0.122582	4.42633	0.377288	4.479	0.494786	6.13833	0.307139	4.54333	0.463062	4.52933	0.190886	6.14967	0.239195	6.169	0.537802	3.53	0.655105
8	RVE6	Vigun10g133900.1	REV6 like-1	538.5	0	8.99733	0.340993	4.35367	0.0533135	2.194	0.136825	10.9223	0.507821	5.241	0.480189	4.45133	0.31984	11.6877	0.34452	5.761	0.302496	7.56867	1.34453	10.9873	0.606816	4.30333	0.265159	3.02467	0.302649
9	RVE6	Vigun07g222100.1	REV6 like-2	453.8	1e-159	4.71433	0.770595	7.60467	0.747776	5.71367	0.643663	5.20533	0.122598	17.883	0.46213	6.63267	1.13103	4.473	0.0900167	7.04233	0.687374	10.1967	1.32619	4.953	0.0635295	9.608	0.511645	4.61867	1.0922
10	RVE8	Vigun05g061200.1	REV8 like-1	255.8	7.8e-83	3.91933	0.503331	3.21	0.213429	0.656667	0.234248	5.00167	0.547542	2.49033	0.647775	1.00067	0.168334	6.1	0.0650922	4.98767	0.502444	2.19667	0.0793872	6.42267	0.152004	2.70367	0.160154	0.794333	0.150514
11	RVE8	Vigun04g040300.1	REV8 like-2	749.6	0	78.1737	1.1569	13.648	0.611362	1.06233	0.0504612	104.706	0.674082	38.8663	0.720993	0.896333	0.100426	142.265	2.36365	25.9103	0.423273	1.28367	0.0695725	85.9843	1.75531	14.881	0.227541	0.623333	0.0896233
12	PRR3	Vigun11g149100.1	PRR3 like	989.2	0	0.245667	0.0721757	33.4443	0.885298	28.056	0.744353	0.126333	0.0380832	66.4043	1.55681	50.5103	2.24492	0.424667	0.0662143	52.364	1.42891	63.4557	5.98286	0.690333	0.143298	40.191	0.488607	32.9657	0.847635
13	PRR5	Vigun09g140300.1	PRR5 like-1	1135.6	0	0.535667	0.0536781	5.026	0.358535	55.6597	1.52651	0.229667	0.069515	1.41	0.0780449	69.7313	6.31812	0.539	0.0690724	2.56967	0.0656836	180.763	16.3676	1.18833	0.0666808	2.69633	0.1473	74.274	0.510959
14	PRR5	Vigun09g004700.1	PRR5 like-2	986.1	0	1.43	0.0709295	10.558	0.601291	4.507	0.397735	2.624	0.139861	6.64667	0.284809	8.35833	0.521299	3.465	0.344923	6.54133	0.190844	14.445	1.50461	1.966	0.114372	13.3857	0.348186	7.98	0.0981478
15	PRR7	Vigun07g078600.1	PRR7 like	1122.5	0	2.04733	0.173108	31.652	0.487443	40.5683	1.44732	1.42433	0.0447921	49.7657	0.789798	47.568	2.14296	2.571	0.0970773	41.608	1.76574	65.7777	4.24643	4.283	0.168502	34.2147	0.691676	36.0817	0.687173
16	PRR9	Vigun10g152100.1	PRR9 like	719.2	0	9.60933	0.515737	47.5283	0.124597	10.3507	0.309005	15.4773	0.130024	44.6657	0.958184	15.3043	0.478383	14.8973	0.0760088	50.406	2.79525	34.1373	1.75547	13.04	0.454986	40.035	0.585793	11.06	0.427508
17	PRR1(TOC1)	Vigun09g076300.1	PRR1 like-1	935.6	0	3.074	0.28234	4.866	0.203531	24.156	1.06348	3.19933	0.1205	5.14733	0.196309	22.9537	2.53337	5.384	0.264274	3.90233	0.467745	26.2257	1.144	3.79867	0.163897	4.28667	0.385002	19.431	0.381948
18	PRR1(TOC1)	Vigun03g337800.1	PRR1 like-2	722.2	0	5.54967	0.365432	1.44	0.0819024	8.10433	0.267874	6.011	0.13363	5.794	0.277217	5.317	0.479759	6.108	0.444616	1.31967	0.248661	6.87833	0.198832	3.56633	0.216703	1.12	0.0975346	5.959	0.363336
19	ELF3	Vigun08g035200.1	ELF3 like-1	1142.1	0	4.012	0.25756	2.61267	0.16953	8.28667	0.597469	4.69767	0.165149	4.894	0.455323	10.4253	0.359495	7.96033	0.216643	5.04667	0.375886	19.0467	1.50193	6.506	0.222432	4.472	0.0995791	12.4227	0.333851
20	ELF3	Vigun09g227400.1	ELF3 like-2	1052.7	0	7.56067	0.426828	0.785	0.0819024	10.0593	0.310713	10.4143	0.368371	3.95133	0.181109	10.1053	0.555195	17.6133	0.0724316	2.22333	0.0556447	17.0007	1.00423	8.712	0.444491	1.26033	0.209371	8.64633	0.446139
21	ELF3	Vigun10g177000.1	ELF3 like-3	960.7	0	11.0213	0.215319	11.8777	0.319077	15.363	0.624635	16.056	0.502672	16.3567	0.871573	17.2277	0.583687	13.933	0.546726	12.031	0.740097	19.749	1.94956	15.4333	0.743081	9.16967	0.0695869	11.8967	0.406735
22	ELF4	Vigun08g119900.1	ELF4 like-1	198.4	4.1e-64	0.25	0.0360416	0.506667	0.148409	10.835	1.10669	0.209333	0.110183	0.523	0.148688	16.6063	3.57757	0.172667	0.152717	0.298	0.0786193	33.19	3.65523	0.221333	0.0370045	0.611333	0.0866737	18.7307	1.04699
23	ELF4	Vigun03g396100.1	ELF4 like-2	227.3	4e-77	23.5087	2.33147	22.6893	1.03608	6.95133	1.38121	20.4143	0.797118	37.987	2.9623	17.3827	3.39063	19.9317	1.33394	61.0303	3.56187	23.8107	6.34247	18.8863	1.05081	37.5323	1.38368	9.53233	1.48248
24	ELF4	Vigun09g037200.1	ELF4 like-3	202.2	3.3e-67	17.1613	2.23811	5.869	0.630417	3.59567	0.553333	13.5813	0.321183	6.67033	0.652296	8.40333	1.00489	15.3083	0.560015	6.486	0.915233	7.363	1.24317	9.901	0.299005	10.511	0.710733	9.55533	0.784149
25	ELF4	Vigun10g165800.1	ELF4 like-4	171.4	3.5e-55	3.36567	0.169913	5.99333	0.681767	3.15333	0.433223	4.57467	0.22438	5.46633	0.637974	6.83967	1.70797	4.251	0.219392	6.87633	0.405564	9.771	1.97111	4.663	0.424138	6.86433	0.340943	5.012	0.491516
26	LUX	Vigun11g157600.1	LUX like-1	424.9	5.7e-149	0.211333	0.075162	0.360333	0.0811316	13.3027	2.2075	0.214	0.0653835	0.475333	0.0387857	16.8657	2.1732	0.209667	0.0291605	0.220667	0.0730365	25.659	3.67144	0.252333	0.0955737	0.109667	0.0572742	22.751	2.08798
27	LUX	Vigun07g042900.1	LUX like-2	214.2	1.1e-66	1.37233	0.152333	3.05933	0.452337	3.48967	0.368826	1.138	0.102235	4.106	0.100851	4.778	0.384782	1.72233	0.190316	3.72167	0.0840079	5.551	0.451083	1.31867	0.0682227	4.87533	0.226593	4.74767	0.78667
28	LUX	Vigun01g103600.1	LUX like-3	353.6	1.2e-120	3.38233	0.0722311	4.782	0.332464	5.47467	0.373311	4.01133	0.135552	9.659	0.517742	9.613	0.263501	3.44967	0.322013	6.76333	0.32338	10.3413	0.373248	3.268	0.0636946	8.63433	0.742181	7.19633	0.531014
29	ZTL	Vigun09g025800.1	ZTL like-1	1048.5	0	16.7337	0.167285	16.901	0.654972	17.9677	0.612423	17.3687	0.614772	20.019	1.17229	20.0173	1.24426	17.696	0.450354	16.953	0.149503	26.345	2.70733	20.5457	0.188107	15.289	0.329164	17.6853	0.853716
30	ZTL	Vigun09g025900.1	ZTL like-2	1008.1	0	9.48033	0.586418	4.94767	0.226394	11.3413	0.764762	12.6423	0.822138	8.36433	0.296524	13.906	1.1214	15.092	0.281782	5.83733	0.235521	20.7407	2.28972	6.32467	0.439468	3.87233	0.162973	10.4623	0.485185
31	CHE	Vigun07g281700.1	CHE like-1	369.8	6.5e-129	1.59967	0.0907432	1.752	0.151159	1.87533	0.245425	1.902	0.263319	2.828	0.169714	1.96967	0.266808	4.40467	0.27004	2.29133	0.272258	3.757	0.775588	2.83767	0.214311	1.80967	0.0681493	2.58	0.137011
32	CHE	Vigun02g007600.1	CHE like-2	276.6	1.6e-92	11.3017	0.887794	11.4523	0.229927	11.3053	0.445682	11.336	0.182787	24.8757	0.193738	19.0903	1.03435	8.18367	0.0867717	11.8003	0.295896	17.2493	0.176421	9.406	0.197757	12.8693	0.197885	13.747	0.51477
