## Supplemental Table 6 for "Understanding water conservation vs. profligation traits in vegetable legumes through a physio-transcriptomic-functional approach"

### Sheet: Supplemental Table S6
Supplemental Table S6. P-values of clusters that affected by drought, TOD or their interactions accroding to T-test between MD and SD.
Species	Factor	Cluster	MD vs SD_p-value
Soybean	Drought	1	0.000817031
Soybean	Drought	2	0.0074918
Soybean	Drought	3	1.15803e-05
Soybean	Drought	4	0.0652669
Soybean	Drought	5	0.0334523
Soybean	Drought	6	0.031213
Soybean	Drought	7	0.906799
Soybean	Drought	8	0.000747852
Soybean	Drought	9	0.05678
Soybean	Drought	10	0.0605215
Soybean	Drought	11	0.011369
Soybean	Drought	12	0.017608
Soybean	TOD	1	0.000862568
Soybean	TOD	2	0.722912
Soybean	TOD	3	0.00396731
Soybean	TOD	4	0.936913
Soybean	TOD	5	0.186559
Soybean	TOD	6	0.000172553
Soybean	TOD	7	0.000628364
Soybean	TOD	8	0.500271
Soybean	TOD	9	0.069293
Soybean	Drought x TOD	1	0.0308673
Soybean	Drought x TOD	2	0.00117797
Soybean	Drought x TOD	3	0.00376032
Soybean	Drought x TOD	4	0.00351094
Soybean	Drought x TOD	5	0.00929633
Soybean	Drought x TOD	6	0.000247404
Soybean	Drought x TOD	7	0.00139503
Cowpea	Drought	1	0.0146707
Cowpea	Drought	2	0.000600749
Cowpea	Drought	3	0.00197932
Cowpea	Drought	4	4.30226e-05
Cowpea	Drought	5	0.0912084
Cowpea	Drought	6	0.0426223
Cowpea	Drought	7	0.106984
Cowpea	Drought	8	0.583528
Cowpea	Drought	9	0.454368
Cowpea	Drought	10	0.0950604
Cowpea	Drought	11	0.238729
Cowpea	Drought	12	0.15302
Cowpea	Drought	13	6.41864e-07
Cowpea	Drought	14	0.000952404
Cowpea	Drought	15	0.000126235
Cowpea	Drought	16	2.39179e-05
Cowpea	Drought	17	0.000287169
Cowpea	Drought	18	0.800653
Cowpea	Drought	19	0.305627
Cowpea	Drought	20	0.00833845
Cowpea	Drought	21	0.000457844
Cowpea	TOD	1	0.109655
Cowpea	TOD	2	0.768685
Cowpea	TOD	3	0.395876
Cowpea	TOD	4	0.696069
Cowpea	TOD	5	0.00712456
Cowpea	TOD	6	0.168045
Cowpea	TOD	7	0.39357
Cowpea	TOD	8	0.351436
Cowpea	TOD	9	0.503997
Cowpea	TOD	10	0.0474022
Cowpea	TOD	11	0.811447
Cowpea	TOD	12	0.501501
Cowpea	Drought x TOD	1	0.0580771
Cowpea	Drought x TOD	2	0.0250919
Cowpea	Drought x TOD	3	0.0768291
Cowpea	Drought x TOD	4	0.170657
Cowpea	Drought x TOD	5	0.0775819
Cowpea	Drought x TOD	6	0.665456
