## Supplemental Table 7 for "Understanding water conservation vs. profligation traits in vegetable legumes through a physio-transcriptomic-functional approach"

### Sheet: Supplemental Table S7
Supplemental Table S7. Hub genes identified from the Tr-associated modules of soybean and cowpea.
		Cowpea
Gene	kME_MM	GS	Annotation	Module
Vigun09g227400	0.961877	-0.882936	ELF3,PYK20; hydroxyproline-rich glycoprotein family protein	VuM17
Vigun11g175300	0.933673	-0.853522	BTB/POZ domain-containing protein	VuM17
Vigun02g076000	0.894048	-0.893728	ATTPS9,TPS9; trehalose-phosphatase/synthase 9	VuM17
Vigun02g039200	0.880196	-0.876993	WIT2; WPP domain-interacting protein 2	VuM17
Vigun01g065500	0.861783	-0.895399	CCT motif family protein	VuM17
Vigun03g437300	0.948609	-0.858523	C2 calcium/lipid-binding and GRAM domain containing protein	VuM17
Vigun06g143600	0.947602	-0.875176	SBP (S-ribonuclease binding protein) family protein	VuM17
Vigun05g184300	0.941474	-0.871588	AtTLP7,TLP7; tubby like protein 7	VuM17
Vigun04g030600	0.939126	-0.903477	AtRABA6b,RABA6b; RAB GTPase homolog A6B	VuM17
Vigun09g118500	0.929834	-0.858905	AAP2; amino acid permease 2	VuM17
Vigun10g053200	0.925457	-0.906273	FHY1,FRY1,PAT3; far-red elongated hypocotyl 1	VuM17
Vigun05g274600	0.922755	-0.861681	AtIDD7,IDD7; indeterminate(ID)-domain 7	VuM17
Vigun01g212000	0.886385	-0.859215	Protein phosphatase 2C family protein	VuM17
		Soybean
Gene	kME_MM	GS	Annotation	Module
Glyma.02G132200	0.917933	0.874949	abscisic acid 8'-hydroxylase 4	GmM14
Glyma.08G332900	0.941007	0.922429	uncharacterized protein LOC100819568	GmM14
Glyma.11G150243	0.965356	0.854648	ascorbate peroxidase 1, cytosolic	GmM14
Glyma.12G013100	0.92091	0.879782	heat shock 22 kDa protein, mitochondrial isoform 1	GmM14
Glyma.12G050700	0.937592	0.861733	calreticulin-3	GmM14
Glyma.13G176300	0.939364	0.855023	18.5 kDa class I heat shock protein	GmM14
Glyma.16G178800	0.958011	0.871425	heat shock protein 83	GmM14
Glyma.18G074100	0.918845	0.853729	heat shock protein 90-1	GmM14
Glyma.19G172200	0.90351	0.867317	heat shock cognate 70 kDa protein 2	GmM14
Glyma.02G102900	0.952673	-0.86072	U-box domain-containing protein 26 isoform X1	GmM4
Glyma.02G214700	0.932619	-0.873784	NADPH:P450 reductase isoform X1	GmM4
Glyma.02G242400	0.909955	-0.872452	zinc finger protein 4	GmM4
Glyma.02G255400	0.953527	-0.853492	nematode resistance HS1pro1 protein	GmM4
Glyma.03G063600	0.864269	-0.884498	auxin influx carrier LAX3	GmM4
Glyma.03G247100	0.891155	-0.884656	bZIP transcription factor bZIP105	GmM4
Glyma.04G044900	0.897394	-0.891974	zinc finger protein ZAT10	GmM4
Glyma.04G189100	0.93343	-0.927559	uncharacterized protein LOC100813790	GmM4
Glyma.05G017700	0.937263	-0.914113	hypothetical protein GLYMA_05G017700	GmM4
Glyma.06G067300	0.944913	-0.957829	E3 ubiquitin-protein ligase KEG isoform X1	GmM4
Glyma.06G126000	0.974989	-0.91458	ATP-dependent zinc metalloprotease FTSH 11, chloroplastic/mitochondrial-like	GmM4
Glyma.06G176600	0.876402	-0.963753	uncharacterized protein LOC100815787	GmM4
Glyma.07G125600	0.853073	-0.888799	uncharacterized protein LOC100775516	GmM4
Glyma.07G188900	0.92633	-0.937394	hypothetical protein GLYMA_07G188900	GmM4
Glyma.08G220100	0.95337	-0.89358	probable protein phosphatase 2C 60 isoform X3	GmM4
Glyma.10G027900	0.883993	-0.912851	protein MARD1	GmM4
Glyma.12G111700	0.89593	-0.892864	tetraspanin-19	GmM4
Glyma.12G163080	0.920087	-0.925437	TMV resistance protein N	GmM4
Glyma.12G180000	0.895357	-0.903885	magnesium transporter MRS2-11, chloroplastic	GmM4
Glyma.12G180067	0.899356	-0.897669	uncharacterized protein LOC100807553 isoform X2	GmM4
Glyma.13G206300	0.936387	-0.890244	Putative serine/threonine-protein kinase RLCKVII	GmM4
Glyma.13G332567	0.959763	-0.886218	hypothetical protein GLYMA_13G332600	GmM4
Glyma.13G332633	0.948176	-0.886558	hypothetical protein GLYMA_13G332600	GmM4
Glyma.13G336300	0.94485	-0.907548	protein kinase APK1A, chloroplastic-like	GmM4
Glyma.16G159700	0.954523	-0.916067	TMV resistance protein N	GmM4
Glyma.16G189400	0.94708	-0.866085	transcription factor LAF1	GmM4
