## Supplemental Table 8 for "Understanding water conservation vs. profligation traits in vegetable legumes through a physio-transcriptomic-functional approach"

### Sheet: Supplemental Table S8
Supplemental Table S8. The genes that interacted with VuTPS9 in the module of VuM17
Weight	Gene ID	Annotation
0.16583	Vigun03g187500	MCCB; 3-methylcrotonyl-CoA carboxylase
0.148305	Vigun03g378000	ATTPS11,ATTPSB,TPS11; trehalose phosphatase/synthase 11
0.146056	Vigun09g227400	ELF3,PYK20; hydroxyproline-rich glycoprotein family protein
0.131992	Vigun11g175300	BTB/POZ domain-containing protein
0.130968	Vigun09g176800	ATCRY1,BLU1,CRY1,HY4,OOP2; cryptochrome 1
0.130243	Vigun01g024500	magnesium ion binding;thiamin pyrophosphate binding;hydro-lyases;catalytics;2-succinyl-5-enolpyruvyl-6-hydroxy-3-cyclohexene-1-carboxylic-acid synthases
0.125955	Vigun04g193500	ATPase E1-E2 type family protein / haloacid dehalogenase-like hydrolase family protein
0.12563	Vigun06g095600	ATOXS3,OXS3; oxidative stress 3
0.121773	Vigun02g168700	stress-inducible protein, putative
0.121058	Vigun04g164200	AtCXE20,CXE20; carboxyesterase 20
0.116601	Vigun02g017600	ATTPS6,TPS6; UDP-Glycosyltransferase / trehalose-phosphatase family protein
0.115633	Vigun01g085700	ACHT4; atypical CYS HIS rich thioredoxin 4
0.111459	Vigun11g212700	ATCKX6,ATCKX7,CKX6; cytokinin oxidase/dehydrogenase 6
0.107452	Vigun01g065500	CCT motif family protein
0.107434	Vigun05g013700	AT-HSC70-1,HSC70,HSC70-1,HSP70-1; heat shock cognate protein 70-1
0.10737	Vigun05g200900	ARK3,RK3; receptor kinase 3
0.106069	Vigun03g177900	HXXXD-type acyl-transferase family protein
0.103906	Vigun01g109600	SDP1; Patatin-like phospholipase family protein
0.103866	Vigun04g191500	ATPase E1-E2 type family protein / haloacid dehalogenase-like hydrolase family protein
0.1024	Vigun04g015400	AT-HSFC1,HSFC1; heat shock transcription factor C1
0.10187	Vigun07g118900	BGLU11; beta glucosidase 11
