## Supplemental Table 9 for "Understanding water conservation vs. profligation traits in vegetable legumes through a physio-transcriptomic-functional approach"

### Sheet: Soybean 
Supplemental Table S9. Regression coefficients of the gene co-expression modules in soybean and cowpea.
	GmM1	GmM2	GmM3	GmM4	GmM5	GmM6	GmM7	GmM8	GmM9	GmM10	GmM11	GmM12	GmM13	GmM14	GmM15	GmM16	GmM17	GmM18
GmM1	0	0.822269	0.00792277	-0.127726	0	0.0192122	-0.217741	-0.729776	0.038201	-0.637256	0.615215	0	0.140309	0.736411	-0.277146	0.0257437	0.220867	-0.410798
GmM2	0.563593	0	0.000672163	0	0.917472	0	-0.262511	0.540587	0.0548615	0.411614	0	-0.104744	0.00888919	-0.400867	-0.0495079	0.0161112	0.00565627	0.132267
GmM3	0.286515	-0.00374274	0	0.765608	1.25945	-1.69974	0	-0.711499	0.713462	0	0.839439	0.872145	0	0.570736	0	0	0.582738	-0.0424402
GmM4	0	0.054899	0	0	0.643833	-0.135782	-0.383449	-0.295486	-0.140844	-0.262994	-0.180936	0	0.130406	0.158979	-0.0463605	0.157064	-0.0901856	0
GmM5	0	0.0708412	0.176709	0.366828	0	0.581849	0.242192	0.307912	0	0.386247	-0.0889324	0.0388371	-0.161823	-0.383339	0	-0.128695	-0.257635	0.081435
GmM6	0.479437	0	-0.467536	0.0115915	0.525007	0	-0.0970059	-0.596854	0.179302	-0.103481	-0.428623	0.267648	4.16948e-05	0.292062	0.315633	0.157402	0.11127	0.132366
GmM7	0	-0.551101	0	-0.674459	1.24282	0.201069	0	-0.247627	0.125541	0.237523	-0.175515	0.125954	0.0792022	-0.00826207	-0.300358	0.0643843	-0.237169	-0.0437645
GmM8	-0.296753	0.590492	-0.250016	-0.466314	0.376083	-0.695515	-0.284719	0	4.45962e-05	-0.596621	-0.0305305	0	0.166756	0.765774	0.0889436	0.247983	0.209988	-0.186656
GmM9	-0.675968	0.557939	0.839633	-1.09004	-0.932307	0.626215	0.563656	0.490313	0	-0.647167	0.44199	-1.56022	0.463958	0.399625	-0.000138065	0.362161	0.44809	-0.351483
GmM10	-0.550195	0.51144	0	-0.251926	0.245093	-0.170005	-0.0149824	-0.470604	-0.0829386	0	0.494629	-0.0480751	0.0934985	0.492877	-0.0765272	0.0640225	0.231633	-0.248069
GmM11	0.441462	0	-0.0890446	-0.212562	-0.130465	-0.301798	0.00782866	-0.141379	-0.0662312	0.25236	0	0	0	-0.043922	0.298032	0.0719683	-0.1747	0.223897
GmM12	0	-0.0715655	0.261206	-0.287703	-0.299534	-0.0705717	0.0902182	0	-0.38201	-0.00105335	0.107954	0	0.260658	0.330326	0.157358	0.412758	0.343154	-0.169535
GmM13	-0.405449	0.344534	0	1.87938	-1.94846	1.77591	0.172911	0.257161	0.848533	0.323568	0.304767	1.82544	0	-1.34009	-0.346947	-0.895213	-1.23138	0.2622
GmM14	0.899576	-1.02403	0	0.407907	0.108426	0.362657	0.0321245	0.878136	0.168712	0.830343	-0.399539	0.318405	-0.269827	0	0.0623224	-0.204434	-0.408551	0.410268
GmM15	-1.18785	-0.0174618	0	0.244861	1.01638	0.785325	-0.845458	-0.106265	0.527535	0.0658207	1.4524	0.662878	0	0.159816	0	-0.407275	0	-0.467373
GmM16	-2.10477	0.986746	0.435107	0.730225	-0.460212	1.82879	-0.188943	0.252585	0.347509	-0.50767	1.20471	0.900125	-0.173898	0	-1.12558	0	-0.26101	-0.543942
GmM17	0.289275	0	0.254307	-0.178039	-1.01674	1.09878	-0.00989666	0.437924	0.015223	0.60959	-1.02965	0.617799	-0.373778	-0.998957	0	-0.332076	0	0.415127
GmM18	-2.73187	0.688413	1.07428	0.450807	-0.758602	2.82764	-0.277362	0.693279	0	-0.690901	2.8454	-0.169076	0	0	-1.52079	-0.614593	0	0

### Sheet: Cowpea
Supplemental Table S9. Regression coefficients of the gene co-expression modules in soybean and cowpea.
	VuM1	VuM2	VuM3	VuM4	VuM5	VuM6	VuM7	VuM8	VuM9	VuM10	VuM11	VuM12	VuM13	VuM14	VuM15	VuM16	VuM17	VuM18	VuM19	VuM20	VuM21
VuM1	0	0.136799	-1.73303	0.0978396	4.71938	-0.275735	0.662984	-3.49279	0.0829673	0	0	-0.340156	-2.92079	1.43672	0.024823	0	1.27554	0.329304	-0.607969	0	-0.570416
VuM2	0.168036	0	0.0768226	-0.815077	-1.13527	0.286857	-0.146396	-0.225545	-0.144075	-0.601533	-0.0513848	0.444003	0.0426847	0.11432	-0.150772	-0.604676	0.391563	0.25221	0.253953	0.11032	0.380545
VuM3	-0.231581	0	0	-0.305947	1.45114	-0.117406	0.289961	-1.12044	0	-0.0665198	-0.335293	-0.205727	-0.114289	0.360253	0	0.0796597	0.278658	0.0447772	0	-0.175307	0
VuM4	0.0537243	-0.230917	-0.101467	0	-0.17278	0.335289	0.0851309	0.283242	0.0949121	-0.218874	-0.0507556	0.0655293	-0.132884	0	-0.00196822	-0.266025	0.6916	0.168433	0	-0.134193	0.0993666
VuM5	0.0645707	-0.192047	0	0.145547	0	-0.0818139	0.10933	0	-0.26755	-0.683756	0.212984	0	0.164922	-0.0133649	0	0.124149	0	0	-0.362019	0.104429	0
VuM6	0	0	-0.0426836	0.958171	-0.410303	0	0	-1.19646	-0.496887	0.0660845	0.212833	-0.0112293	0.189737	0.175901	0.0433945	0.0993194	-0.254342	-0.13222	0.00664479	0.00180679	0.54806
VuM7	-0.0979969	-1.29023	0	0	-0.106605	0	0	-0.234354	0.224891	0	0.0945887	0	0.766204	0	0	-0.0309873	-1.42816	0	0	-0.155687	0.0978003
VuM8	-0.0679701	-0.0332025	-0.16858	0.264265	0	-0.312065	0	0	-0.126428	0	0.0652746	0	-0.0802494	0	0.205912	0.00281161	-0.0968281	-0.0373613	0	0.0397858	0.0644309
VuM9	0	0.297495	-0.163124	0.74601	-1.07504	-0.557967	0.652766	-1.25064	0	-0.72431	0.328749	0.0466989	-0.290447	0.506633	0	0.220896	0.946628	0	-0.327657	0.367565	0
VuM10	0	-0.212452	-0.252933	0	-0.438735	0	0.33702	0.130328	-0.252416	0	0.131729	0.0221093	-0.287114	0.27943	-0.254885	0.0237453	0.366048	0.142032	-0.485639	0.0913618	0.0788744
VuM11	0	0	-0.806618	0	1.77186	0.309534	0.460765	0.540355	0	0	0	0	0.405497	0.665067	-0.867316	0.0416062	0.128455	0.00604164	0.510039	0	0.0413372
VuM12	-0.401194	0.86293	-0.728565	1.20014	1.875	-0.994611	0.26834	0	0	0.107216	0.345179	0	0	0.245403	0	1.18472	-0.586061	-0.352626	-1.17595	-0.480736	-0.197347
VuM13	-0.17994	0.335595	-0.08178	0	0.607526	-0.230888	0.200785	-1.46321	0	0.340332	0.178743	0	0	0	0.426132	-0.128021	0.640419	0.00505942	-0.0321242	0.0729272	-0.140379
VuM14	0.0786512	0.371338	0	0	-1.56692	-0.0106599	0	0	0.288873	-1.02571	0.388596	-0.0308236	0	0	0.781058	0	-0.591393	0.0859806	-0.616601	0	0
VuM15	0.0159961	-0.536793	0	0	0.284454	0.13542	0.229178	1.78318	0	-1.00816	0.110654	0	-0.50595	0.636244	0	0	0.208015	0.202946	-0.648435	-0.0547166	0.316701
VuM16	0.000629224	-1.15677	-0.11454	-1.44568	-0.359728	0.636026	-0.260512	-0.211238	0.411301	-0.913375	0.0124315	0.517556	-0.90764	0	0	0	0.484975	0.551921	0.0248725	-0.0222211	0.375453
VuM17	-0.0415848	-0.352873	0	0.399987	0	-0.0745131	-0.400045	-0.152454	0.168999	-0.0199512	0	0	0.343848	-0.151482	0.0564573	0.051605	0	-0.0551199	0	0	0
VuM18	-0.234148	1.71129	0.232297	2.78506	1.56003	-1.14118	-0.247485	-0.370443	0	2.05365	0.0798035	-0.942639	1.25336	-0.467615	0.463024	1.62612	-2.16087	0	-0.0535936	-0.0645132	-0.804733
VuM19	-0.00164649	0.21698	0	0	-0.209413	0.104208	0.282767	1.67857	0.153572	-0.944241	0.341528	-0.306234	-0.281819	-0.045291	-0.274612	0.362673	0.0509392	0.0606526	0	-0.162016	-0.0817408
VuM20	0	0.347476	-0.44882	-0.465164	0.412044	-1.16896	0.0982117	0.508279	0.0164791	0.0965981	0.299995	-0.560145	0.314491	0	0	0.171222	0.404446	0	-0.565228	0	1.19624
VuM21	-0.00175298	-0.16868	0	0	-0.034002	0.888804	0	-0.0815687	0	0	-0.366148	0.144863	0.301361	0	3.81352e-05	0.125815	-0.1918	-0.0755149	0.309317	0.471325	0
