## Supplemental Table 11 for "Understanding water conservation vs. profligation traits in vegetable legumes through a physio-transcriptomic-functional approach"

### Sheet: Supplemental Table S11
Supplemental Table S11.NCBI RSA accession number of the RNA-seq raw data
accession	study	object_status	bioproject_accession	biosample_accession	library_ID	title	library_strategy	library_source	library_selection	library_layout	platform	instrument_model	design_description	filetype	filename	filename2	filename3	filename4	assembly	fasta_file
SRR14745992	SRP322960	new	PRJNA732533	SAMN19322165	A05-12-1	RNA-Seq of Glycine max: leaf	RNA-Seq	TRANSCRIPTOMIC	RANDOM	paired	ILLUMINA	Illumina NovaSeq 6000	RNA-Seq of Glycine max, paired reads	fastq	A05-12-1_R1.fq.gz	A05-12-1_R2.fq.gz
SRR14745991	SRP322960	new	PRJNA732533	SAMN19322166	A05-12-2	RNA-Seq of Glycine max: leaf	RNA-Seq	TRANSCRIPTOMIC	RANDOM	paired	ILLUMINA	Illumina NovaSeq 6000	RNA-Seq of Glycine max, paired reads	fastq	A05-12-2_R1.fq.gz	A05-12-2_R2.fq.gz
SRR14745980	SRP322960	new	PRJNA732533	SAMN19322167	A05-12-3	RNA-Seq of Glycine max: leaf	RNA-Seq	TRANSCRIPTOMIC	RANDOM	paired	ILLUMINA	Illumina NovaSeq 6000	RNA-Seq of Glycine max, paired reads	fastq	A05-12-3_R1.fq.gz	A05-12-3_R2.fq.gz
SRR14745969	SRP322960	new	PRJNA732533	SAMN19322168	A05-16-2	RNA-Seq of Glycine max: leaf	RNA-Seq	TRANSCRIPTOMIC	RANDOM	paired	ILLUMINA	Illumina NovaSeq 6000	RNA-Seq of Glycine max, paired reads	fastq	A05-16-2_R1.fq.gz	A05-16-2_R2.fq.gz
SRR14745958	SRP322960	new	PRJNA732533	SAMN19322169	A05-16-3	RNA-Seq of Glycine max: leaf	RNA-Seq	TRANSCRIPTOMIC	RANDOM	paired	ILLUMINA	Illumina NovaSeq 6000	RNA-Seq of Glycine max, paired reads	fastq	A05-16-3_R1.fq.gz	A05-16-3_R2.fq.gz
SRR14745947	SRP322960	new	PRJNA732533	SAMN19322170	A05-16	RNA-Seq of Glycine max: leaf	RNA-Seq	TRANSCRIPTOMIC	RANDOM	paired	ILLUMINA	Illumina NovaSeq 6000	RNA-Seq of Glycine max, paired reads	fastq	A05-16_R1.fq.gz	A05-16_R2.fq.gz
SRR14745936	SRP322960	new	PRJNA732533	SAMN19322171	A05-6-1	RNA-Seq of Glycine max: leaf	RNA-Seq	TRANSCRIPTOMIC	RANDOM	paired	ILLUMINA	Illumina NovaSeq 6000	RNA-Seq of Glycine max, paired reads	fastq	A05-6-1_R1.fq.gz	A05-6-1_R2.fq.gz
SRR14745925	SRP322960	new	PRJNA732533	SAMN19322172	A05-6-2	RNA-Seq of Glycine max: leaf	RNA-Seq	TRANSCRIPTOMIC	RANDOM	paired	ILLUMINA	Illumina NovaSeq 6000	RNA-Seq of Glycine max, paired reads	fastq	A05-6-2_R1.fq.gz	A05-6-2_R2.fq.gz
SRR14745922	SRP322960	new	PRJNA732533	SAMN19322173	A05-6-3	RNA-Seq of Glycine max: leaf	RNA-Seq	TRANSCRIPTOMIC	RANDOM	paired	ILLUMINA	Illumina NovaSeq 6000	RNA-Seq of Glycine max, paired reads	fastq	A05-6-3_R1.fq.gz	A05-6-3_R2.fq.gz
SRR14745921	SRP322960	new	PRJNA732533	SAMN19322174	A07-12-1	RNA-Seq of Glycine max: leaf	RNA-Seq	TRANSCRIPTOMIC	RANDOM	paired	ILLUMINA	Illumina NovaSeq 6000	RNA-Seq of Glycine max, paired reads	fastq	A07-12-1_R1.fq.gz	A07-12-1_R2.fq.gz
SRR14745990	SRP322960	new	PRJNA732533	SAMN19322175	A07-12-2	RNA-Seq of Glycine max: leaf	RNA-Seq	TRANSCRIPTOMIC	RANDOM	paired	ILLUMINA	Illumina NovaSeq 6000	RNA-Seq of Glycine max, paired reads	fastq	A07-12-2_R1.fq.gz	A07-12-2_R2.fq.gz
SRR14745989	SRP322960	new	PRJNA732533	SAMN19322176	A07-12-3	RNA-Seq of Glycine max: leaf	RNA-Seq	TRANSCRIPTOMIC	RANDOM	paired	ILLUMINA	Illumina NovaSeq 6000	RNA-Seq of Glycine max, paired reads	fastq	A07-12-3_R1.fq.gz	A07-12-3_R2.fq.gz
SRR14745988	SRP322960	new	PRJNA732533	SAMN19322177	A07-16-2	RNA-Seq of Glycine max: leaf	RNA-Seq	TRANSCRIPTOMIC	RANDOM	paired	ILLUMINA	Illumina NovaSeq 6000	RNA-Seq of Glycine max, paired reads	fastq	A07-16-2_R1.fq.gz	A07-16-2_R2.fq.gz
SRR14745987	SRP322960	new	PRJNA732533	SAMN19322178	A07-16-3	RNA-Seq of Glycine max: leaf	RNA-Seq	TRANSCRIPTOMIC	RANDOM	paired	ILLUMINA	Illumina NovaSeq 6000	RNA-Seq of Glycine max, paired reads	fastq	A07-16-3_R1.fq.gz	A07-16-3_R2.fq.gz
SRR14745986	SRP322960	new	PRJNA732533	SAMN19322179	A07-16	RNA-Seq of Glycine max: leaf	RNA-Seq	TRANSCRIPTOMIC	RANDOM	paired	ILLUMINA	Illumina NovaSeq 6000	RNA-Seq of Glycine max, paired reads	fastq	A07-16_R1.fq.gz	A07-16_R2.fq.gz
SRR14745985	SRP322960	new	PRJNA732533	SAMN19322180	A07-6-1	RNA-Seq of Glycine max: leaf	RNA-Seq	TRANSCRIPTOMIC	RANDOM	paired	ILLUMINA	Illumina NovaSeq 6000	RNA-Seq of Glycine max, paired reads	fastq	A07-6-1_R1.fq.gz	A07-6-1_R2.fq.gz
SRR14745984	SRP322960	new	PRJNA732533	SAMN19322181	A07-6-2	RNA-Seq of Glycine max: leaf	RNA-Seq	TRANSCRIPTOMIC	RANDOM	paired	ILLUMINA	Illumina NovaSeq 6000	RNA-Seq of Glycine max, paired reads	fastq	A07-6-2_R1.fq.gz	A07-6-2_R2.fq.gz
SRR14745983	SRP322960	new	PRJNA732533	SAMN19322182	A07-6-3	RNA-Seq of Glycine max: leaf	RNA-Seq	TRANSCRIPTOMIC	RANDOM	paired	ILLUMINA	Illumina NovaSeq 6000	RNA-Seq of Glycine max, paired reads	fastq	A07-6-3_R1.fq.gz	A07-6-3_R2.fq.gz
SRR14745982	SRP322960	new	PRJNA732533	SAMN19322183	B03-12-1	RNA-Seq of Glycine max: leaf	RNA-Seq	TRANSCRIPTOMIC	RANDOM	paired	ILLUMINA	Illumina NovaSeq 6000	RNA-Seq of Glycine max, paired reads	fastq	B03-12-1_R1.fq.gz	B03-12-1_R2.fq.gz
SRR14745981	SRP322960	new	PRJNA732533	SAMN19322184	B03-12-2	RNA-Seq of Glycine max: leaf	RNA-Seq	TRANSCRIPTOMIC	RANDOM	paired	ILLUMINA	Illumina NovaSeq 6000	RNA-Seq of Glycine max, paired reads	fastq	B03-12-2_R1.fq.gz	B03-12-2_R2.fq.gz
SRR14745979	SRP322960	new	PRJNA732533	SAMN19322185	B03-12-3	RNA-Seq of Glycine max: leaf	RNA-Seq	TRANSCRIPTOMIC	RANDOM	paired	ILLUMINA	Illumina NovaSeq 6000	RNA-Seq of Glycine max, paired reads	fastq	B03-12-3_R1.fq.gz	B03-12-3_R2.fq.gz
SRR14745978	SRP322960	new	PRJNA732533	SAMN19322186	B03-16-2	RNA-Seq of Glycine max: leaf	RNA-Seq	TRANSCRIPTOMIC	RANDOM	paired	ILLUMINA	Illumina NovaSeq 6000	RNA-Seq of Glycine max, paired reads	fastq	B03-16-2_R1.fq.gz	B03-16-2_R2.fq.gz
SRR14745977	SRP322960	new	PRJNA732533	SAMN19322187	B03-16-3	RNA-Seq of Glycine max: leaf	RNA-Seq	TRANSCRIPTOMIC	RANDOM	paired	ILLUMINA	Illumina NovaSeq 6000	RNA-Seq of Glycine max, paired reads	fastq	B03-16-3_R1.fq.gz	B03-16-3_R2.fq.gz
SRR14745976	SRP322960	new	PRJNA732533	SAMN19322188	B03-16	RNA-Seq of Glycine max: leaf	RNA-Seq	TRANSCRIPTOMIC	RANDOM	paired	ILLUMINA	Illumina NovaSeq 6000	RNA-Seq of Glycine max, paired reads	fastq	B03-16_R1.fq.gz	B03-16_R2.fq.gz
SRR14745975	SRP322960	new	PRJNA732533	SAMN19322189	B03-6-1	RNA-Seq of Glycine max: leaf	RNA-Seq	TRANSCRIPTOMIC	RANDOM	paired	ILLUMINA	Illumina NovaSeq 6000	RNA-Seq of Glycine max, paired reads	fastq	B03-6-1_R1.fq.gz	B03-6-1_R2.fq.gz
SRR14745974	SRP322960	new	PRJNA732533	SAMN19322190	B03-6-2	RNA-Seq of Glycine max: leaf	RNA-Seq	TRANSCRIPTOMIC	RANDOM	paired	ILLUMINA	Illumina NovaSeq 6000	RNA-Seq of Glycine max, paired reads	fastq	B03-6-2_R1.fq.gz	B03-6-2_R2.fq.gz
SRR14745973	SRP322960	new	PRJNA732533	SAMN19322191	B03-6-3	RNA-Seq of Glycine max: leaf	RNA-Seq	TRANSCRIPTOMIC	RANDOM	paired	ILLUMINA	Illumina NovaSeq 6000	RNA-Seq of Glycine max, paired reads	fastq	B03-6-3_R1.fq.gz	B03-6-3_R2.fq.gz
SRR14745972	SRP322960	new	PRJNA732533	SAMN19322192	B09-12-1	RNA-Seq of Glycine max: leaf	RNA-Seq	TRANSCRIPTOMIC	RANDOM	paired	ILLUMINA	Illumina NovaSeq 6000	RNA-Seq of Glycine max, paired reads	fastq	B09-12-1_R1.fq.gz	B09-12-1_R2.fq.gz
SRR14745971	SRP322960	new	PRJNA732533	SAMN19322193	B09-12-2	RNA-Seq of Glycine max: leaf	RNA-Seq	TRANSCRIPTOMIC	RANDOM	paired	ILLUMINA	Illumina NovaSeq 6000	RNA-Seq of Glycine max, paired reads	fastq	B09-12-2_R1.fq.gz	B09-12-2_R2.fq.gz
SRR14745970	SRP322960	new	PRJNA732533	SAMN19322194	B09-12-3	RNA-Seq of Glycine max: leaf	RNA-Seq	TRANSCRIPTOMIC	RANDOM	paired	ILLUMINA	Illumina NovaSeq 6000	RNA-Seq of Glycine max, paired reads	fastq	B09-12-3_R1.fq.gz	B09-12-3_R2.fq.gz
SRR14745968	SRP322960	new	PRJNA732533	SAMN19322195	B09-16-2	RNA-Seq of Glycine max: leaf	RNA-Seq	TRANSCRIPTOMIC	RANDOM	paired	ILLUMINA	Illumina NovaSeq 6000	RNA-Seq of Glycine max, paired reads	fastq	B09-16-2_R1.fq.gz	B09-16-2_R2.fq.gz
SRR14745967	SRP322960	new	PRJNA732533	SAMN19322196	B09-16-3	RNA-Seq of Glycine max: leaf	RNA-Seq	TRANSCRIPTOMIC	RANDOM	paired	ILLUMINA	Illumina NovaSeq 6000	RNA-Seq of Glycine max, paired reads	fastq	B09-16-3_R1.fq.gz	B09-16-3_R2.fq.gz
SRR14745966	SRP322960	new	PRJNA732533	SAMN19322197	B09-16	RNA-Seq of Glycine max: leaf	RNA-Seq	TRANSCRIPTOMIC	RANDOM	paired	ILLUMINA	Illumina NovaSeq 6000	RNA-Seq of Glycine max, paired reads	fastq	B09-16_R1.fq.gz	B09-16_R2.fq.gz
SRR14745965	SRP322960	new	PRJNA732533	SAMN19322198	B09-6-1	RNA-Seq of Glycine max: leaf	RNA-Seq	TRANSCRIPTOMIC	RANDOM	paired	ILLUMINA	Illumina NovaSeq 6000	RNA-Seq of Glycine max, paired reads	fastq	B09-6-1_R1.fq.gz	B09-6-1_R2.fq.gz
SRR14745964	SRP322960	new	PRJNA732533	SAMN19322199	B09-6-2	RNA-Seq of Glycine max: leaf	RNA-Seq	TRANSCRIPTOMIC	RANDOM	paired	ILLUMINA	Illumina NovaSeq 6000	RNA-Seq of Glycine max, paired reads	fastq	B09-6-2_R1.fq.gz	B09-6-2_R2.fq.gz
SRR14745963	SRP322960	new	PRJNA732533	SAMN19322200	B09-6-3	RNA-Seq of Glycine max: leaf	RNA-Seq	TRANSCRIPTOMIC	RANDOM	paired	ILLUMINA	Illumina NovaSeq 6000	RNA-Seq of Glycine max, paired reads	fastq	B09-6-3_R1.fq.gz	B09-6-3_R2.fq.gz
SRR14745962	SRP322960	new	PRJNA732533	SAMN19322201	B17-12-1	RNA-Seq of Vigna unguiculata: leaf	RNA-Seq	TRANSCRIPTOMIC	RANDOM	paired	ILLUMINA	Illumina NovaSeq 6000	RNA-Seq of Vigna unguiculata, paired reads	fastq	B17-12-1_R1.fq.gz	B17-12-1_R2.fq.gz
SRR14745961	SRP322960	new	PRJNA732533	SAMN19322202	B17-12-2	RNA-Seq of Vigna unguiculata: leaf	RNA-Seq	TRANSCRIPTOMIC	RANDOM	paired	ILLUMINA	Illumina NovaSeq 6000	RNA-Seq of Vigna unguiculata, paired reads	fastq	B17-12-2_R1.fq.gz	B17-12-2_R2.fq.gz
SRR14745960	SRP322960	new	PRJNA732533	SAMN19322203	B17-12-3	RNA-Seq of Vigna unguiculata: leaf	RNA-Seq	TRANSCRIPTOMIC	RANDOM	paired	ILLUMINA	Illumina NovaSeq 6000	RNA-Seq of Vigna unguiculata, paired reads	fastq	B17-12-3_R1.fq.gz	B17-12-3_R2.fq.gz
SRR14745959	SRP322960	new	PRJNA732533	SAMN19322204	B17-16-2	RNA-Seq of Vigna unguiculata: leaf	RNA-Seq	TRANSCRIPTOMIC	RANDOM	paired	ILLUMINA	Illumina NovaSeq 6000	RNA-Seq of Vigna unguiculata, paired reads	fastq	B17-16-2_R1.fq.gz	B17-16-2_R2.fq.gz
SRR14745957	SRP322960	new	PRJNA732533	SAMN19322205	B17-16-3	RNA-Seq of Vigna unguiculata: leaf	RNA-Seq	TRANSCRIPTOMIC	RANDOM	paired	ILLUMINA	Illumina NovaSeq 6000	RNA-Seq of Vigna unguiculata, paired reads	fastq	B17-16-3_R1.fq.gz	B17-16-3_R2.fq.gz
SRR14745956	SRP322960	new	PRJNA732533	SAMN19322206	B17-16	RNA-Seq of Vigna unguiculata: leaf	RNA-Seq	TRANSCRIPTOMIC	RANDOM	paired	ILLUMINA	Illumina NovaSeq 6000	RNA-Seq of Vigna unguiculata, paired reads	fastq	B17-16_R1.fq.gz	B17-16_R2.fq.gz
SRR14745955	SRP322960	new	PRJNA732533	SAMN19322207	B17-6-1	RNA-Seq of Vigna unguiculata: leaf	RNA-Seq	TRANSCRIPTOMIC	RANDOM	paired	ILLUMINA	Illumina NovaSeq 6000	RNA-Seq of Vigna unguiculata, paired reads	fastq	B17-6-1_R1.fq.gz	B17-6-1_R2.fq.gz
SRR14745954	SRP322960	new	PRJNA732533	SAMN19322208	B17-6-2	RNA-Seq of Vigna unguiculata: leaf	RNA-Seq	TRANSCRIPTOMIC	RANDOM	paired	ILLUMINA	Illumina NovaSeq 6000	RNA-Seq of Vigna unguiculata, paired reads	fastq	B17-6-2_R1.fq.gz	B17-6-2_R2.fq.gz
SRR14745953	SRP322960	new	PRJNA732533	SAMN19322209	B17-6-3	RNA-Seq of Vigna unguiculata: leaf	RNA-Seq	TRANSCRIPTOMIC	RANDOM	paired	ILLUMINA	Illumina NovaSeq 6000	RNA-Seq of Vigna unguiculata, paired reads	fastq	B17-6-3_R1.fq.gz	B17-6-3_R2.fq.gz
SRR14745952	SRP322960	new	PRJNA732533	SAMN19322210	C02-12-1	RNA-Seq of Vigna unguiculata: leaf	RNA-Seq	TRANSCRIPTOMIC	RANDOM	paired	ILLUMINA	Illumina NovaSeq 6000	RNA-Seq of Vigna unguiculata, paired reads	fastq	C02-12-1_R1.fq.gz	C02-12-1_R2.fq.gz
SRR14745951	SRP322960	new	PRJNA732533	SAMN19322211	C02-12-2	RNA-Seq of Vigna unguiculata: leaf	RNA-Seq	TRANSCRIPTOMIC	RANDOM	paired	ILLUMINA	Illumina NovaSeq 6000	RNA-Seq of Vigna unguiculata, paired reads	fastq	C02-12-2_R1.fq.gz	C02-12-2_R2.fq.gz
SRR14745950	SRP322960	new	PRJNA732533	SAMN19322212	C02-12-3	RNA-Seq of Vigna unguiculata: leaf	RNA-Seq	TRANSCRIPTOMIC	RANDOM	paired	ILLUMINA	Illumina NovaSeq 6000	RNA-Seq of Vigna unguiculata, paired reads	fastq	C02-12-3_R1.fq.gz	C02-12-3_R2.fq.gz
SRR14745949	SRP322960	new	PRJNA732533	SAMN19322213	C02-16-2	RNA-Seq of Vigna unguiculata: leaf	RNA-Seq	TRANSCRIPTOMIC	RANDOM	paired	ILLUMINA	Illumina NovaSeq 6000	RNA-Seq of Vigna unguiculata, paired reads	fastq	C02-16-2_R1.fq.gz	C02-16-2_R2.fq.gz
SRR14745948	SRP322960	new	PRJNA732533	SAMN19322214	C02-16-3	RNA-Seq of Vigna unguiculata: leaf	RNA-Seq	TRANSCRIPTOMIC	RANDOM	paired	ILLUMINA	Illumina NovaSeq 6000	RNA-Seq of Vigna unguiculata, paired reads	fastq	C02-16-3_R1.fq.gz	C02-16-3_R2.fq.gz
SRR14745946	SRP322960	new	PRJNA732533	SAMN19322215	C02-16	RNA-Seq of Vigna unguiculata: leaf	RNA-Seq	TRANSCRIPTOMIC	RANDOM	paired	ILLUMINA	Illumina NovaSeq 6000	RNA-Seq of Vigna unguiculata, paired reads	fastq	C02-16_R1.fq.gz	C02-16_R2.fq.gz
SRR14745945	SRP322960	new	PRJNA732533	SAMN19322216	C02-6-1	RNA-Seq of Vigna unguiculata: leaf	RNA-Seq	TRANSCRIPTOMIC	RANDOM	paired	ILLUMINA	Illumina NovaSeq 6000	RNA-Seq of Vigna unguiculata, paired reads	fastq	C02-6-1_R1.fq.gz	C02-6-1_R2.fq.gz
SRR14745944	SRP322960	new	PRJNA732533	SAMN19322217	C02-6-2	RNA-Seq of Vigna unguiculata: leaf	RNA-Seq	TRANSCRIPTOMIC	RANDOM	paired	ILLUMINA	Illumina NovaSeq 6000	RNA-Seq of Vigna unguiculata, paired reads	fastq	C02-6-2_R1.fq.gz	C02-6-2_R2.fq.gz
SRR14745943	SRP322960	new	PRJNA732533	SAMN19322218	C02-6-3	RNA-Seq of Vigna unguiculata: leaf	RNA-Seq	TRANSCRIPTOMIC	RANDOM	paired	ILLUMINA	Illumina NovaSeq 6000	RNA-Seq of Vigna unguiculata, paired reads	fastq	C02-6-3_R1.fq.gz	C02-6-3_R2.fq.gz
SRR14745942	SRP322960	new	PRJNA732533	SAMN19322219	C06-12-1	RNA-Seq of Vigna unguiculata: leaf	RNA-Seq	TRANSCRIPTOMIC	RANDOM	paired	ILLUMINA	Illumina NovaSeq 6000	RNA-Seq of Vigna unguiculata, paired reads	fastq	C06-12-1_R1.fq.gz	C06-12-1_R2.fq.gz
SRR14745941	SRP322960	new	PRJNA732533	SAMN19322220	C06-12-2	RNA-Seq of Vigna unguiculata: leaf	RNA-Seq	TRANSCRIPTOMIC	RANDOM	paired	ILLUMINA	Illumina NovaSeq 6000	RNA-Seq of Vigna unguiculata, paired reads	fastq	C06-12-2_R1.fq.gz	C06-12-2_R2.fq.gz
SRR14745940	SRP322960	new	PRJNA732533	SAMN19322221	C06-12-3	RNA-Seq of Vigna unguiculata: leaf	RNA-Seq	TRANSCRIPTOMIC	RANDOM	paired	ILLUMINA	Illumina NovaSeq 6000	RNA-Seq of Vigna unguiculata, paired reads	fastq	C06-12-3_R1.fq.gz	C06-12-3_R2.fq.gz
SRR14745939	SRP322960	new	PRJNA732533	SAMN19322222	C06-16-2	RNA-Seq of Vigna unguiculata: leaf	RNA-Seq	TRANSCRIPTOMIC	RANDOM	paired	ILLUMINA	Illumina NovaSeq 6000	RNA-Seq of Vigna unguiculata, paired reads	fastq	C06-16-2_R1.fq.gz	C06-16-2_R2.fq.gz
SRR14745938	SRP322960	new	PRJNA732533	SAMN19322223	C06-16-3	RNA-Seq of Vigna unguiculata: leaf	RNA-Seq	TRANSCRIPTOMIC	RANDOM	paired	ILLUMINA	Illumina NovaSeq 6000	RNA-Seq of Vigna unguiculata, paired reads	fastq	C06-16-3_R1.fq.gz	C06-16-3_R2.fq.gz
SRR14745937	SRP322960	new	PRJNA732533	SAMN19322224	C06-16	RNA-Seq of Vigna unguiculata: leaf	RNA-Seq	TRANSCRIPTOMIC	RANDOM	paired	ILLUMINA	Illumina NovaSeq 6000	RNA-Seq of Vigna unguiculata, paired reads	fastq	C06-16_R1.fq.gz	C06-16_R2.fq.gz
SRR14745935	SRP322960	new	PRJNA732533	SAMN19322225	C06-6-1	RNA-Seq of Vigna unguiculata: leaf	RNA-Seq	TRANSCRIPTOMIC	RANDOM	paired	ILLUMINA	Illumina NovaSeq 6000	RNA-Seq of Vigna unguiculata, paired reads	fastq	C06-6-1_R1.fq.gz	C06-6-1_R2.fq.gz
SRR14745934	SRP322960	new	PRJNA732533	SAMN19322226	C06-6-2	RNA-Seq of Vigna unguiculata: leaf	RNA-Seq	TRANSCRIPTOMIC	RANDOM	paired	ILLUMINA	Illumina NovaSeq 6000	RNA-Seq of Vigna unguiculata, paired reads	fastq	C06-6-2_R1.fq.gz	C06-6-2_R2.fq.gz
SRR14745933	SRP322960	new	PRJNA732533	SAMN19322227	C06-6-3	RNA-Seq of Vigna unguiculata: leaf	RNA-Seq	TRANSCRIPTOMIC	RANDOM	paired	ILLUMINA	Illumina NovaSeq 6000	RNA-Seq of Vigna unguiculata, paired reads	fastq	C06-6-3_R1.fq.gz	C06-6-3_R2.fq.gz
SRR14745932	SRP322960	new	PRJNA732533	SAMN19322228	D07-12-1	RNA-Seq of Vigna unguiculata: leaf	RNA-Seq	TRANSCRIPTOMIC	RANDOM	paired	ILLUMINA	Illumina NovaSeq 6000	RNA-Seq of Vigna unguiculata, paired reads	fastq	D07-12-1_R1.fq.gz	D07-12-1_R2.fq.gz
SRR14745931	SRP322960	new	PRJNA732533	SAMN19322229	D07-12-2	RNA-Seq of Vigna unguiculata: leaf	RNA-Seq	TRANSCRIPTOMIC	RANDOM	paired	ILLUMINA	Illumina NovaSeq 6000	RNA-Seq of Vigna unguiculata, paired reads	fastq	D07-12-2_R1.fq.gz	D07-12-2_R2.fq.gz
SRR14745930	SRP322960	new	PRJNA732533	SAMN19322230	D07-12-3	RNA-Seq of Vigna unguiculata: leaf	RNA-Seq	TRANSCRIPTOMIC	RANDOM	paired	ILLUMINA	Illumina NovaSeq 6000	RNA-Seq of Vigna unguiculata, paired reads	fastq	D07-12-3_R1.fq.gz	D07-12-3_R2.fq.gz
SRR14745929	SRP322960	new	PRJNA732533	SAMN19322231	D07-16-2	RNA-Seq of Vigna unguiculata: leaf	RNA-Seq	TRANSCRIPTOMIC	RANDOM	paired	ILLUMINA	Illumina NovaSeq 6000	RNA-Seq of Vigna unguiculata, paired reads	fastq	D07-16-2_R1.fq.gz	D07-16-2_R2.fq.gz
SRR14745928	SRP322960	new	PRJNA732533	SAMN19322232	D07-16-3	RNA-Seq of Vigna unguiculata: leaf	RNA-Seq	TRANSCRIPTOMIC	RANDOM	paired	ILLUMINA	Illumina NovaSeq 6000	RNA-Seq of Vigna unguiculata, paired reads	fastq	D07-16-3_R1.fq.gz	D07-16-3_R2.fq.gz
SRR14745927	SRP322960	new	PRJNA732533	SAMN19322233	D07-16	RNA-Seq of Vigna unguiculata: leaf	RNA-Seq	TRANSCRIPTOMIC	RANDOM	paired	ILLUMINA	Illumina NovaSeq 6000	RNA-Seq of Vigna unguiculata, paired reads	fastq	D07-16_R1.fq.gz	D07-16_R2.fq.gz
SRR14745926	SRP322960	new	PRJNA732533	SAMN19322234	D07-6-1	RNA-Seq of Vigna unguiculata: leaf	RNA-Seq	TRANSCRIPTOMIC	RANDOM	paired	ILLUMINA	Illumina NovaSeq 6000	RNA-Seq of Vigna unguiculata, paired reads	fastq	D07-6-1_R1.fq.gz	D07-6-1_R2.fq.gz
SRR14745924	SRP322960	new	PRJNA732533	SAMN19322235	D07-6-2	RNA-Seq of Vigna unguiculata: leaf	RNA-Seq	TRANSCRIPTOMIC	RANDOM	paired	ILLUMINA	Illumina NovaSeq 6000	RNA-Seq of Vigna unguiculata, paired reads	fastq	D07-6-2_R1.fq.gz	D07-6-2_R2.fq.gz
SRR14745923	SRP322960	new	PRJNA732533	SAMN19322236	D07-6-3	RNA-Seq of Vigna unguiculata: leaf	RNA-Seq	TRANSCRIPTOMIC	RANDOM	paired	ILLUMINA	Illumina NovaSeq 6000	RNA-Seq of Vigna unguiculata, paired reads	fastq	D07-6-3_R1.fq.gz	D07-6-3_R2.fq.gz
